# Cellular profiling of a recently-evolved social behavior

**DOI:** 10.1101/2022.08.09.503380

**Authors:** Zachary V. Johnson, Brianna E. Hegarty, George W. Gruenhagen, Tucker J. Lancaster, Patrick T. McGrath, Jeffrey T. Streelman

## Abstract

Social behaviors are essential for survival and reproduction and vary within and among species. We integrate single nucleus RNA-sequencing (snRNA-seq), comparative genomics, and automated behavior analysis to investigate a recently-evolved social “bower building” behavior in Lake Malawi cichlid fishes. We functionally profile telencephalic nuclei matched to 38 paired behaving/control individuals. Our data suggest bower behavior has evolved in part through divergence in a gene module selectively expressed in a subpopulation of glia lining the pallium. Downregulation of the module is associated with glial departure from quiescence and rebalancing of neuronal subpopulation proportions in the putative homologue of the hippocampus. We show further evidence that behavior-associated excitation of neuronal populations that project to the putative hippocampus mediate glial function and rebalancing. Our work suggests that bower behavior has evolved through changes in glia and region-specific neurogenesis, and more broadly shows how snRNA-seq can generate insight into uncharted behaviors and species.
