## Supplementary material for "Cellular profiling of a recently-evolved social behavior": S1_subject_information

subject	cond	pair	gsi	standard_length	sample	run	depth	build_events	quiver_events
b3.3	BHVE	2	0.38	5.2	b3	run3	24.70323235	919	7
b1.2	BHVE	4	0.33	5.8	b1	run1	78.79306365	1012	10
b1.3	BHVE	5	0.58	5.7	b1	run1	75.63055562	960	5
b3.2	BHVE	6	0.4	5.1	b3	run3	44.77437481	1055	11
b3.1	BHVE	7	0.91	4.9	b3	run3	22.31758318	861	11
b3.4	BHVE	9	0.49	5	b3	run3	48.33200559	788	28
b2.1	BHVE	10	0.91	5.5	b2	run2	16.98597554	450	18
b1.4	BHVE	11	0.36	5.7	b1	run1	103.3209069	1050	16
b4.1	BHVE	12	0.38	6.1	b4	run4	117.3865288	860	15
b2.2	BHVE	13	0.74	6.1	b2	run2	167.9461181	1172	28
b4.2	BHVE	14	0.54	6.1	b4	run4	206.2875982	1012	28
b2.3	BHVE	17	0.28	6	b2	run2	52.11791624	166	1
b1.1	BHVE	18	0.42	5.5	b1	run1	13.75525775	741	17
b2.4	BHVE	19	0.57	5.8	b2	run2	78.01746523	1280	18
b5.3	BHVE	22	0.5	7.3	b5	run4	14.46335563	249	8
b5.4	BHVE	23	1.08	6.7	b5	run4	178.3975293	1062	21
b5.2	BHVE	24	0.51	7.4	b5	run4	252.6573322	1114	78
b4.3	BHVE	25	0.72	6.3	b4	run4	166.8589989	1114	13
b5.1	BHVE	26	0.77	7.2	b5	run4	57.96153044	315	383
c3.4	CTRL	2	0.053	5	c3	run3	0	3	1
c1.3	CTRL	4	0.26	5.4	c1	run1	0	0	3
c1.1	CTRL	5	0.51	5.4	c1	run1	0	0	0
c3.3	CTRL	6	0.66	5.3	c3	run3	0	7	7
c3.1	CTRL	7	0.45	5.2	c3	run3	0	148	6
c3.2	CTRL	9	0.35	5.2	c3	run3	0	5	3
c2.2	CTRL	10	0.72	6	c2	run2	0	25	8
c1.2	CTRL	11	0.74	5.2	c1	run1	0	36	5
c4.2	CTRL	12	0.11	5.9	c4	run4	0	1	1
c4.3	CTRL	13	0.42	6.1	c4	run4	0	35	7
c2.3	CTRL	14	0.67	5.5	c2	run2	0	1	0
c1.4	CTRL	17	0.16	5.5	c1	run1	0	4	1
c2.4	CTRL	18	0.33	6	c2	run2	0	352	11
c2.1	CTRL	19	0.41	5.9	c2	run2	0	16	4
c5.2	CTRL	22	0.16	6.8	c5	run4	0	1	2
c5.3	CTRL	23	0.41	7.2	c5	run4	0	1	0
c5.4	CTRL	24	0.29	6.5	c5	run4	0	2	3
c4.1	CTRL	25	0.71	6.4	c4	run4	0	49	2
c5.1	CTRL	26	0.6	6.1	c5	run4	0	12	4
