## Supplementary material for "Cellular profiling of a recently-evolved social behavior": S2_cluster_brain_gene_markers

### Sheet: Primary clusters
Threshold: At least one condition has >/= 5% expression per cluster
Bolded: >50% expression in at least one condition
* = Exclusively expressed
Cluster ID	Cluster ID Genes	Neuroanat./Neurodev. Marker Genes	Neuromodulators	Neuromodulatory Receptors
1_RG/MG	slc1a3*, pdgfrb, fabp7*, id1*, s100b*, cyp19a1*, gfap*, apoeb, mrc1*	sox2, lhx2b*, pax6b, meis2, emx3, foxp1, hes1*, fezf2, zic2a, dach, igf2, ccnd1*, emx2*, her4.2		notch3*, notch1b, notch1a
2_OPC/Oligo	sox10*, mpz*, mbpa*, plp1b*, olig2*, olig1*	dach, cd59*, sox2, etv1, id3, her4.2, igf2, meis2		aplnr*, notch1b, notch1a, drd2
3_Peri/HSC	apoeb, vegfd*, pdgfrb	foxp1, dach, zic2a, igf2, etv1
4_GABA	gad2, gad1b, gad1a	meis2, sox2, dach, bcl11b, six3, sp9, dlx5, foxp1	slc18a2, npy, pvalb7, slc6a3, cck	cnr1, drd2, gpr54
5_GABA	gad2, gad1a, gad1b	meis2, etv1, sp9, dlx5, bcl11b, lhx6, sox2, pax6b, dach	trh, cck, npy, th*, tac1*, slc6a3, cartpt, slc18a2, nos1	gpr54, drd2, drd1, cnr1
6_GABA	gad2, gad1b, gad1a	etv1, sox2, sp9, dlx5, nkx2-1*, id2a, bcl11b	nos1, pvalb6*, calb2*, crh-bp*, cck, cartpt
7_GABA	gad1a, gad2	meis2, foxp2, dlx5, sox2, sp9, id2a, dach	pvalb7, sst, nos1	drd2
8_Glut	slc17a6, slc17a7	bhlhe22, eomesa, bcl11b, tbr1, dach, id2a, zic2a, fezf2	cck, pvalb7, bdnf, nos1, pomc*, ucn, pdyn	cnr1, drd2
9_Glut	slc17a6, slc17a7	bhlhe22, emx3, id2a, neurod6, igf2	cck, bdnf, ucn, nos1, trh	cnr1
10_Glut	slc17a6	id2a, emx3, bhlhe22, etv1	cck, pvalb7, bdnf	cnr1, drd2
11_Glut	slc17a6	id2a, bcl11b, ebf3a, bhlhe22, lhx9, tbr1, emx3	nos1, pvalb7, cck	drd2, cnr1
12_Glut	slc17a6	bhlhe22, eomesa, bcl11b, id3	nos1, pdyn, bdnf
13_Glut	slc17a6	emx3, bhlhe22, neurod6b, foxp1, id2a	bdnf, cartpt	cnr1
14_Glut	slc17a6	ebf3a, lhx5, bcl11b, zic2a, lhx1*, tbr1, id2a, eomesa	pvalb7, nos1, bdnf, trh
15_GABA/Glut	gad2, gad1b, gad1a, slc17a6	meis2, sox2, bcl11b, lhx6, dlx5, foxp2, sp9, etv1, isl1*, lhx8*, zic2a, id2a, lhx5, lhx9, prdm12*, six3, dach	nos1, sst, npy, slc18a2, bdnf	drd2, drd1, cnr1, gpr54, nr4a2a*

### Sheet: Secondary clusters
Threshold: At least one condition has >/= 10% expression per cluster
Bolded: >50% expression in at least one condition
* = Exclusively expressed
Cluster ID	Cluster ID Genes	Neuroanatomical/Neurodevelopmental Marker Genes	Ligands	Receptors
1.1_RG	slc1a3, cyp19a1* fabp7, s100b, id1, pdgfrb, gfap*	sox2, lhx2b, pax6b, emx3, zic2a, foxp1, fezf2, ccnd1, hes1		notch1b, notch3, notch1a
1.2_RG	slc1a3, fabp7, pdgfrb, id1, s100b	sox2, lhx2b, pax6b, emx3, hes1, fezf2, foxp1, her4.2, igf2, emx2		notch3, notch1b
1.3_MG	apoeb, mrc1*, spi1*, rgs5a*, runx1*	foxp1, igf2, id2a
2.1_OPC	sox10, olig2, olig1*	dach, sox2, etv1, cd59, id3, her4.2		aplnr*, notch1b, notch1a, drd2
2.2_Oligo	mpz*, mbpa*, plp1b*, sox10, olig2, slc1a3	cd59, cldnk*
3_Peri/HSC	apoeb, vegfd*, pdgfrb	foxp1, dach, zic2a, igf2, etv1
4.1_GABA	gad2, gad1b	meis2, dach, sox2, bcl11b, six3, sp9	slc18a2, pvalb7, npy, nos1	cnr1, drd2
4.2_GABA	gad2, gad1b	meis2, dach, bcl11b, sox2, six3, sp9, etv1	npy, slc18a2, pvalb7	drd2, gpr54, cnr1
4.3_GABA	gad2, gad1b	sox2, meis2, bcl11b, six3, sp9, foxp1, dlx5	npy, nos1	gpr54
4.4_GABA	gad2, gad1a	meis2, dach, sox2, bcl11b, six3, sp9, dlx5	npy, slc6a3, cck, nos1, slc18a2	cnr1, drd2
4.5_GABA	gad2, gad1b	meis2, dach, sox2, bcl11b, six3, sp9, dlx5	slc18a2, slc6a3, npy	cnr1, gpr54
4.6_GABA	gad2, gad1b, gad1a	meis2, dach, sox2, sp9, six3, dlx5, bcl11b	slc18a2, cck, pvalb7, nos1, slc6a3	cnr1, drd2
4.7_GABA	gad2, gad1b, gad1a	meis2, bcl11b, six3, dach, sox2, sp9	npy, slc6a3, slc18a2, nos1	gpr54
4.8_GABA	gad1b, gad2, gad1a	sox2, meis2, sp9, foxp1, six3, dlx5, vax1*, hes1, ascl1*	slc18a2, npy, penk*	drd2
5.1_GABA	gad2, gad1a, gad1b	meis2, etv1, sp9, dlx5, bcl11b, dlx2, sox2	trh, npy, tac1*, cck	drd2, gpr54, drd1
5.2_GABA	gad2, gad1b, gad1a	meis2, etv1, sp9, dlx5, bcl11b, pax6b, dlx2	th*, cck, slc6a3, slc18a2	gpr54, cnr1, drd1
6_GABA	gad2, gad1b, gad1a	etv1, sox2, sp9, dlx5, nkx2-1, lhx6	nos1, pvalb6*, calb2
7_GABA	gad1a, gad2, gad1	meis2, foxp2, dlx5, sox2, sp9, dlx2	pvalb7, sst, nos1	drd2
8.1_Glut	slc17a6, slc17a7	bhlhe22, bcl11b, tbr1, emx2	pvalb7, cck
8.2_Glut	slc17a6, slc17a7	bhlhe22, tbr1, bcl11b, dach, insm1*	pvalb7, cck, pomc, bdnf, ucn	cnr1
8.3_Glut	slc17a6, slc17a7	bhlhe22, tbr1, eomesa, dach	cck, pvalb7, nos1, bdnf, pomc	cnr1, nr4a2b*
8.4_Glut	slc17a6, slc17a7	bhlhe22, bcl11b, zic2a, tbr1	cck, nos1, pvalb7
8.5_Glut	slc17a6, slc17a7	dach, eomesa, bhlhe22, fezf2, tbr1, id2a, zic2a, neurod1, ccnd1, bcl11b, lhx2b	bdnf, nos1	cnr1
8.6_Glut	slc17a6	id2a, bhlhe22, eomesa, tbr1, bcl11b, emx3, dach	cck	cnr1
8.7_Glut	slc17a6	bcl11b, eomesa, emx3, id2a, lhx9, etv1, zic2a, neurod6b, tbr1	pdyn, nos1, bdnf	drd2
8.8_Glut	slc17a6, slc17a7	bhlhe22, bcl11b	cck, pvalb7, bdnf	cnr1
8.9_Glut	slc17a6, slc17a7	bhlhe22, eomesa, dach, tbr1	cck, bdnf, ucn, trh	cnr1
8.10_Glut	slc17a6	bhlhe22, eomesa, bcl11b, zic2a, tbr1, id2a	pdyn, nos1, cck, bdnf	drd2
8.11_Glut	slc17a6	bhlhe22, eomesa, tbr1, id3, dach	cck, nos1, pdyn, bdnf
8-9_Glut	slc17a6	bhlhe22, id2a, bcl11b, etv1, eomesa	nos1, cck, bdnf, pvalb7	cnr1
9.1_Glut	slc17a6, slc17a7	bhlhe22, emx3, neurod6b	cck, bdnf	cnr1
9.2_Glut	slc17a6	bhlhe22, igf2, emx3, neurod6b	ucn	cnr1
9.3_Glut	slc17a6, slc17a7	bhlhe22, emx3, neurod6b	ucn	cnr1
9.4_Glut	slc17a6, slc17a7	bhlhe22, emx3, neurod6b, tbr1	cck	cnr1, gpr54
9.5_Glut	slc17a6, slc17a7	bhlhe22, emx3, id2a, bcl11b, neurod6b, tbr1	cck	cnr1
9.6_Glut	slc17a6	bhlhe22, emx3, neurod6b, id2a	cck, bdnf, trh	cnr1
9.7_Glut	slc17a6	id2a, bhlhe22, emx3, lhx2b	cck	drd2
9.8_Glut	slc17a6	id2a, bhlhe22, ebf3a, emx3, neurod1	cck, bdnf, nos1	cnr1
10.1_Glut	slc17a6	id2a, emx3	pvalb7, cck, bdnf
10.2_Glut	slc17a6	id2a, emx3, bhlhe22, etv1	cck, pvalb7	drd2
11.1_Glut	slc17a6	id2a, ebf3a, lhx9, bcl11b, bhlhe22, tbr1, emx3	pvalb7, nos1, cck	drd2
11.2_Glut	slc17a6, slc17a7	bcl11b, bhlhe22, emx3, tbr1	cck, nos1, bdnf	cnr1
11.3_Glut	slc17a6	id2a, bcl11b, bhlhe22, tbr1	nos1, cck, bdnf	cnr1
12_Glut	slc17a6	bhlhe22, eomesa	pdyn, nos1, bdnf
13_Glut	slc17a6	emx3, bhlhe22, neurod6b, foxp1, id2a	bdnf	cnr1
14_Glut	slc17a6	ebf3a, lhx5, bcl11b, zic2a, lhx1, id2a, eomesa, tbr1	pvalb7, nos1
15.1_GABA/Glut	gad1b, gad2, gad1a, slc17a6	sox2, meis2, lhx5, isl1, six3, zic2a, dlx5, bcl11b, id2a, lhx1	nos1, bdnf	drd2, nr4a2a*, cnr1
15.2_GABA	gad2, gad1b, gad1a	meis2, foxp2, sox2, prdm12*, sp9, dlx5, lhx6, lhx8, dlx2, isl1	nos1, slc18a2	drd2
15.3_GABA	gad1b, gad2, gad1a	bcl11b, sox2, etv1, lhx6, dlx5, sp9, dlx2, nkx2-1, dach	sst, npy, nos1, crh*, cartpt*, cck, pvalb7, calb2	drd1, gpr54
15.4_GABA	gad1a, gad2, gad1b	lhx6, bcl11b, lhx8, dlx5, etv1, dlx2, sox2	nos1, npy	drd2
15.5_GABA/Glut	gad2, slc17a6	meis2, lhx9, bcl11b, ebf3a, sox2, tbr1, id2a	nos1, bdnf, pdyn	drd2
15.6_Glut	slc17a6	lhx9, eomesa, bcl11b, emx3, lhx5, etv1, ebf3a, foxp2, lhx2b, id2a, neurod6b		drd2
15.7_Glut	slc17a6	ebf3a, lhx1, zic2a, lhx5, emx3, tbr1, lhx2b, emx2, etv1	bdnf	drd1, gpr54

### Sheet: Gene expression info
Italisized gene- expression info from one species
Bolded- general cell type
Region info key below
M. zebra ID	Gene	Alias(es)	Forebrain Region(s) and/or Cell Populations	Sources
LOC101480814	aplnr		Oligodendrocyte precursor cells	Raj et al., 2018 Nat. Biotechnol., Lange et al., 2020 Development
LOC101466239	apoeb		Microglia	Raj et al., 2018 Nat. Biotechnol., Peri and Nüsslein-Volhard, 2008 Cell, März et al., 2011 Dev. Dyn.; Ayana et al., 2021
LOC101478847	ascl1		D. rerio: RMS, Vv, Vd VZ, PPa, Dm VZ, Dl-v VZ, Dp VZ	Ganz et al., 2014 F1000research, Ganz et al., 2012 J. Comp. Neurol., Chapouton et al., 2011 J. Comp. Neurol., Chapouton et al., 2010 J. Neurosci.
LOC﻿101487117	bcl11b	ctip2	D. rerio: Vv, Vd, PPa, Dm	Furlan et al., 2017 Curr. Biol.
LOC101486366	bdnf		D. rerio: Dm, Dc, Dp, Dl, PPa, Dd, OB gml (OB gc, E, Vp); N. furzeri: Dc, PPa, Dm, Dl, Dd, Vl, E, Vp, Vv, Vd, Vs, OB	Cacialli et al., 2016 PLoS One.; D'Angelo et al., 2014 J. Comp. Neurol
LOC101476592	bhlhe22		D. rerio: Dm, Dl, Dp, Dd, Dc	Furlan et al., 2017 Curr. Biol., Raj et al., 2018 Nat. Biotechnol., Diotel et al., 2015 J. Comp. Neurol
LOC101482567	calb2	calretinin	Cholinergic neurons; C. sp: Dd, Dl, E; D. rerio: Vv, PPa, Vd, Vs, Dd, Vp, (E); S. trutta fario: Vd, Vv, Vs, Dd, Dp, Vl, OB gc (Dm, Dl-v, E)	Deshpande and Jadhao, 2015 Gen. Comp. Endocrinol.; Raj et al., 2018 Nat. Biotechnol., Castro et al., 2006 J. Comp Neurol.; Castro et al. 2003 J. Comp. Neurol.
LOC101470177	cartpt	cart2	A. burtoni: OB gc, PPa, Vc, Vl, Dc, Vv; D. rerio: E, OB gc, Vv, Vs, PPa; C. gariepinus: E, (Vv, Vl)	Porter et al., 2017 J. Comp. Neurol; Akash et al., 2013 J. Comp. Neurol.; Subhedar et al., 2011 J. Comp. Neurol.
LOC101483958	cck		C. auratus: PPa, Vs; P. latipinna: Vs, Ppa	Himick and Peter, 1994 Am. J. Physiol.; Batten et al., 1990 J. Comp. Neurol
LOC101485361	ccnd1		Cycling RG	Zhang et al., 2021 (biorxiv), Lange et al., 2020 Development
LOC101486506	cd59		Oligodendrocytes	Lange et al., 2020 Development, Raj et al., 2018 Nat. Biotechnol.
LOC101480351	cd82a		Oligodendrocyte precursor cells, oligodendrocytes	Lange et al., 2020 Development
LOC﻿101468574	chat		Cholinergic neurons; A. burtoni: Vv, Vl, PPa; D. rerio: Vv, PPa; P.notatus: Vv; C. carpio: Vl, Ppa; P. phoxinus: Vl	Maruska et al., 2017 J. Comp. Neurol.; Wulliman and Rink, 2002 Brain Res. Bull., Castro et al., 2006 J. Comp Neurol.; Brantley and Bass, 1988 J. Comp. Neurol.; Casini et al., 2018 Eur. J. Histochem.; Ekstrom, 1987 J. Comp. Neurol.
LOC101465004	cldnk		Oligodendrocytes	Raj et al., 2018 Nat. Biotechnol., Kroehne et al., 2017 Front. Cell. Neurosci.
LOC﻿101470806	cnr1	cb1	P. pulcher: Vd, Vv, Dc; D. rerio: Dm, Dc, Dl, Vd, Vv (OB gml)	Cottone et al., 2005 J. Comp. Neuro.; Aoki et al., 2013 Neuron., Lam et al., 2006 Neurosci.
LOC101477280	coro1a		Microglia	Raj et al., 2018 Nat. Biotechnol., Galanternik et al., 2017 eLife
LOC﻿101474464	crh	crf	A. burtoni: Vl, Vc, PPa, OB gml (Vd, Vv); O. mossambicus: Vl, (OB gml); D. rerio: Dc, Vv, PPa, Dd (OB gml, E, Dl); P. latipinna: Vl, (PPa)	Grone et al., 2021 J. Comp. Neurol., Pepels et al., 2002 J. Comp. Neurol; Alderman and Bernier, 2007 J. Comp. Neurol.; Batten et al., 1990 J. Comp. Neurol
LOC101487439	crh-bp	crf-bp	D. rerio: Vv, PPa, Vs; O. mykiss: Vv, PPa	Alderman and Bernier, 2007 J. Comp. Neurol.; Alderman et al., 2008 J. Neuroendocrinol.
LOC106675461	cyp19a1	aromatase	RG; A. burtoni: Vd VZ, Dl-v VZ, Ppa VZ, Vv VZ, Dm VZ, Vs VZ, OB gml gc; D. rerio: OB, Vv, Ppa, Vd, Vs, Dp, E, Vp; A. leptorhynchus, P. notatus: Dl VZ, Dm VZ, Dd VZ, Vv, PPa, (Vs)	Maruska et al., 2020 J. Comp. Neurol.; Diotel et al., 2016 Gene Expr. Patterns, Diotel et al., 2010 Front. Neuroendocrinol., März et al., 2010 Glia, Goto-Kazeto et al., 2004 Gen. Comp. Endocrinol.; Shaw and Krahe, 2019 J. Chem. Neuroanat.; Forlano et al., 2001 J. Neurosci.
LOC101478100	dach		D. rerio: Vd	Diotel et al., 2015 J. Comp. Neurol
LOC101484175	dcx		A. burtoni: Dorsal SVZ, Dc; N. furzeri: Dm SVZ	Mack et al., 2021 J. Comp. Neurol; Tozzini et al., 2012 Aging Cell
LOC101481377	dlx2		D. rerio: OB gc, Vv VZ, Vd VZ, Vc, Vs NL, Vp NL, E; O. latipes: PPa, Vd	Sylvester et al., 2013 Nat. Commun.; Ganz et al., 2012 J. Comp. Neurol.; Alunni et al., 2004 Mech. Dev
LOC101480946	dlx5a		D. rerio: OB gc, Vv NL, Vd NL, Vc, Vs, Vp, E	Ganz et al., 2012 J. Comp. Neurol., Raj et al., 2018 Nat. Biotechnol.
LOC101477361	drd1	D1R	A. burtoni: Vv, Vd, Vs, PPa, E, Dl-g, Dd, OB gc, Dl-v, Dp, Dm, Dc, Vc, Vl, Vp; A. anguilla: Vd, Vv, ventral Vp, PPa, OB gc, Dc, Vl, E (Vs, Dm)	O'Connell et al., 2011 J. Comp. Neurol.; Kapsimali et al. 2000 J. Comp. Neurol.
LOC﻿101485235	drd2	D2R	A. burtoni: Vv, Dl-g, PPa, Vd, Vs, Dp, Vc, Dl-v, Dd, OB gc, Vi, Vp, Dm, Dc, E, Vl; O. mykiss: Vd, Vv, OB gc, Vs, PPa, E (Dc)	O'Connell et al., 2011 J. Comp. Neurol.; Vacher et al., 2003 J. Comp. Neurol
LOC101481351	ebf3a		D. rerio: BNSM, Dd, Dm, Dp	Lange et al., 2020 Development, Diotel et al., 2015 J. Comp. Neurol; Mongin et al., 2011 PLoS One.
LOC101470924	elavl4	HuD		Teles et al., 2012 J. Comp. Physiol.; März et al., 2010 Dev. Dyn., Berberoglu et al., 2009 Gene Expr. Patterns; Ayana et al., 2021
LOC101483575	emx1		D. rerio: Dp, E, OB gml, Vv	Diotel et al., 2015 J. Comp. Neurol, Ganz et al., 2014 F1000research, Ganz et al., 2012 J. Comp. Neurol., Webb et al., 2009 Genome Biol.
LOC﻿101471205	emx2		D. rerio: Dc, OB gml, Vv	Diotel et al., 2015 J. Comp. Neurol, Ganz et al., 2014 F1000research, Ganz et al., 2012 J. Comp. Neurol.
LOC101464700	emx3		D. rerio: Dm, Dl-v, Dp, OB gml, (Dc, Vv)	Diotel et al., 2015 J. Comp. Neurol, Ganz et al., 2014 F1000research, Sylvester et al., 2013 Nat. Commun., Ganz et al., 2012 J. Comp. Neurol.
LOC101480282	eomesa	tbr2	D. rerio: Dl-d, Dp, Dl-v, OB gml, Dc, BNSM, Dm VZ, Vv; R. flumineus: Dl, Dc	Ganz et al., 2012 J. Comp. Neurol., Ganz et al., 2014 F1000research, März et al., 2011 Dev. Dyn.; Kawaguchi et al., 2019 J. Comp. Neurol.
LOC101471299	etv1	er81	D. rerio: OB gc, Vv, PPa, Dp, (Dl VZ, Dm)	Furlan et al., 2017 Curr. Biol., Diotel et al., 2015 J. Comp. Neurol., Fillipi et al., 2012 Dev. Biol.
LOC101464108	etv5	erm	A. burtoni: OB gc, Vs, Vv, Vd, Dd, Dl-g, Dl-v, PPa, Dc, (Dp, Vp)	O'Connell et al., 2013 J. Chem. Neuroanat.; Lange et al., 2020 Development, Diotel et al., 2015 J. Comp. Neurol, Topp et al., 2008 J. Comp. Neurol.
LOC101470777	fabp7	BLBP	Quiescent RG; D. rerio: Dm VZ, Dd VZ, Vp VZ, Dl VZ, Dp VZ, Vv VZ, Vd VZ, OB	Wen et al., 2016 J. Fish Biol.; Diotel et al., 2016 Gene Expr. Patterns, März et al., 2010 Glia, Berberoglu et al., 2009 Gene Expr. Patterns, Raj et al., 2018 Nat. Biotechnol.
LOC101483075	fezf2		Quiescent RG; D. rerio: Dm VZ, OB gml, PPa	Furlan et al., 2017 Curr. Biol., Berberoglu et al., 2009 Gene Expr. Patterns
LOC101474818	foxp1		D. rerio: Vc, Dm, Vd, (Vl, BNSM, Dd VZ)	Furlan et al., 2017 Curr. Biol., Diotel et al., 2015 J. Comp. Neurol
LOC﻿101474994	foxp2		D. rerio: Vv, Ppa, Vd, Vs, Dm, Dd VZ, Dp; P. notatus: PPa, Vs, Vs, Vp, Vv, Vi, (Vc)	Diotel et al., 2015 J. Comp. Neurol., Shah et al., 2006 Int. J. Dev. Biol.; Pengra et al., 2018 Brain Behav. Evol.
LOC﻿101476828	gad1a	GAD67	GABAergic neurons; A. burtoni: OB gc, Vv, Vd, Vs, PPa (Vc, Vl, E, dorsal regions); D. rerio: Vd, Vs, Vp, E, PPa, Vv, Vc, OB gc, Vl (dorsal regions)	Maruska et al., 2017 J. Comp. Neurol.; Mueller and Guo, 2009 J. Comp Neurol.; Martyniuk et al., 2007 Brain Res. J.
LOC101473770	gad1b	GAD67	GABAergic neurons
LOC﻿101470511	gad2	GAD65	GABAergic neurons; A. burtoni: OB gc, Vv, Vd, Vs, PPa (Vc, Vl, E, dorsal regions); C. auratus: Vv, Vd, Vs (Vl, dorsal regions)	Maruska et al., 2017 J. Comp. Neurol.; Martyniuk et al., 2007 Brain Res. J.
LOC﻿101481370	gal	galn	A. burtoni, D. rerio, P. latipinna: PPa; O. mykiss: PPa, Vv (Vs, E)	Hu et al., 2016 BMC Genom.; Castro et al., 2006 J. Comp Neurol.; Batten et al., 1990 J. Comp. Neurol.; Anglade et al., 1994 J. Comp. Neurol.
LOC101473828	galc		Oligodendrocytes	Mack and Tiedemann, 2013 J. Neurosci. Methods., Wen et al., 2016 J. Fish Biol.
LOC101468392	gfap		RG; A. burtoni: dorsal VZ, ventral VZ; D. rerio: OB gml, dorsal VZ, ventral VZ	Mack et al., 2021 J. Comp. Neurol, Wen et al., 2016 J. Fish Biol.; Lam et al., 2009 Dev. Dyn., März et al., 2010 Glia; Arochena et al., 2004 J. Comp. Neurol.
LOC101463985	GPR54	kiss1r	A. burtoni: OB gc, Vd, Vs, Dd, PPa, Dc, Dm, Vv, Dl-d, Dl-v; D. rerio: PPa, Vv, E, Vd, Vp, OB	Lange et al., 2020 Development, Grone et al., 2010 Gen. Comp. Endocrinol; Servili et al.; 2011 Endocrinology
LOC101486618	her4.2	hes5	D. rerio: Vv VZ, Vd VZ, Dm VZ, (Dd VZ, Dl VZ)	Chapouton et al., 2011 J. Comp. Neurol., Raj et al., 2018 Nat. Biotechnol.
LOC101479362	hes1	her6	Quiescent RG; D. rerio: Vv VZ, Vd VZ, Vc, Dm VZ, (Dd VZ, RMS)	Chapouton et al., 2011 J. Comp. Neurol., Raj et al., 2018 Nat. Biotechnol.
LOC﻿101477727	id1		Quiescent RG; D. rerio: PPa VZ, Dl VZ, Vv VZ, Vd VZ, Vp VZ, Dp VZ	Lange et al., 2020 Development, Diotel et al., 2015 Gene Expr. Patterns, Rodrigues Viales et al., 2015 Stem cells., Raj et al., 2018 Nat. Biotechnol.
LOC101469221	id2a		D. rerio: PPa, Vp, Dm, Vv, Dp, OB gml (Vd VZ, Dc)	Diotel et al., 2015 Gene Expr. Patterns, Diotel et al., 2015 J. Comp. Neurol
LOC101474249	id3		D. rerio: Vv VZ, PPa VZ, Dp VZ, (Dl VZ, Dm VZ); N. furzeri: OB gc, Dm, Dd, Dl, Vc, Vs, Vv, PPa	Diotel et al., 2015 Gene Expr. Patterns; Leggieri et al., 2020 J. Anat.
LOC101468736	igf2		O. mossambicus: Dc, OB gc, Dl-v, Dm, Dd, Dl-g, Dp (OB gml, ventral regions)	Caelers et al., 2003 Eur. J. Neurosci.
LOC101477669	insm1		D. rerio: Dl, Dd VZ, Dp VZ, Vv, Dc, Vl, E, Vd, Dm	Lange et al., 2020 Development, Raj et al., 2018 Nat. Biotechnol., Diotel et al., 2015 J. Comp. Neurol
LOC101475168	isl1	islet1	A. burtoni: Vv; D. rerio: Vv NL, medial and ventral Vs NL	Mack et al., 2021 J. Comp. Neurol; Ganz et al., 2012 J. Comp. Neurol.
LOC﻿101483116	lhx1		D. rerio: Vv, ventral Vs	Diotel et al., 2015 J. Comp. Neurol, Ganz et al., 2012 J. Comp. Neurol.
LOC﻿101465675	lhx2		D. rerio: ventral Dm VZ	Furlan et al., 2017 Curr. Biol., Diotel et al., 2015 J. Comp. Neurol
LOC﻿101485963	lhx5		D. rerio: BNSM, Vs	Porter and Mueller, 2020 Front. Neurosci.
LOC﻿101469871	lhx6		D. rerio: Vs, Vp, Vv, PPa	Ganz et al., 2012 J. Comp. Neurol., Mueller et al., 2008 J. Comp. Neurol.
LOC﻿101479906	lhx8	lhx7	D. rerio: RMS, Vd, Dm, Vc, PPa; O. latipes: Vd, Vv	Diotel et al., 2015 J. Comp. Neurol, Webb et al., 2009 Genome Biol.; Alunni et al., 2004 Mech. Dev
LOC﻿101482239	lhx9		D. rerio: Vv, Vs, (Dm, Vc, Ppa, E); O. latipes: PPa, OB gml	Raj et al., 2018 Nat. Biotechnol., Diotel et al., 2015 J. Comp. Neurol; Alunni et al., 2004 Mech. Dev
LOC101477913	mbpa		Oligodendrocytes	Kroehne et al., 2017 Front. Cell. Neurosci., März et al., 2010 Dev. Dyn., März et al., 2011 Dev. Dyn., Lyons et al., 2005 Curr. Biol.
LOC101483043	meis2		D. rerio: Vd, OB gc, Vv, Vc, Vl, Dm, Dl VZ, Dp VZ	Diotel et al., 2015 J. Comp. Neurol.
LOC101480114	mpz	P0	Oligodendrocytes	Raj et al., 2018 Nat. Biotechnol., Kroehne et al., 2017 Front. Cell. Neurosci., Schweitzer et al., 2003 Glia
LOC101482372	mrc1		Perivascular cells, HPSC	Raj et al., 2018 Nat. Biotechnol., Galanternik et al., 2017 eLife
LOC101467245	neurod1		D. rerio: Dm NL, Dp NL, Dl-d NL, BNSM, Dc, Dl-v NL, OB gml	Ganz et al., 2012 J. Comp. Neurol., Kizil et al., 2012 Neural Dev.
﻿LOC101472195	neurod6b		D. rerio: Dm, (Dp)	Raj et al., 2018 Nat. Biotechnol., Diotel et al., 2015 J. Comp. Neurol.
LOC101467819	nkx2-1		D. rerio: Vv, ventral Vs, ventral Vp, E; O. latipes: Vv	Ganz et al., 2012 J. Comp. Neurol.; Alunni et al., 2004 Mech. Dev
LOC101485683	nos1	nNOS	O. niloticus: Dl, PPa; D. rerio: Vv, PPa, Vp, Dp, Vd, Dm, (Dl); C. auratus: Vv, Vp, Vi, (Dc, Dm)	Bordieri et al., 2005 Mol. Brain Res; Gutierrez et al., 2020 Eur. Neuropsychopharmacol.;Bruning et al., 1995 J. Comp. Neurol
LOC101481146	notch1a		Cycling RG; D. rerio: Vv VZ, Vd VZ, Dm VZ (Dl-v VZ)	Oliveira-Carlos et al., 2013 PLoS One., Chapouton et al., 2010 J. Neurosci.
LOC101473768	notch1b		Cycling RG; D. rerio: Vv VZ, Vd VZ, Dm VZ (Dl-v VZ)	Oliveira-Carlos et al., 2013 PLoS One., Chapouton et al., 2010 J. Neurosci.
LOC101484507	notch3		Quiescent RGC; D. rerio: Vv VZ, Vd VZ, Dm VZ, Dl VZ	Oliveira-Carlos et al., 2013 PLoS One., Chapouton et al., 2010 J. Neurosci.
LOC﻿101479310	npy		A. burtoni: OB gc, Vd, Vl, Vs, Vv, Vc, Vp, E, PPa; O. mossambicus: E, Vl, OB gc; D. rerio: Vl, Vd; D. labrax: Vd, Vc, OB gc, Vl, PPa, Vs, Dm, (Dc); P. latipinna: Vd, Vl, PPa	Porter et al., 2017 J. Comp. Neurol; Sakharkar er al., 2005 J. Comp. Neurol; Castro et al., 2006 J. Comp Neurol.; Cerdá-Reverter et al, 2000 J. Chem. Neuroanat.; Batten et al., 1990 J. Comp. Neurol.
LOC101475755	nr4a2a	nurr1	A. burtoni: PPa, OB gml, Dm, Dl, Vv, Vd, Vs, Dc, Dd (Vp); O. latipes: Vi, Vv (Vs, Vl, Dl, Dd, Dm)	O'Connell et al., 2013 J. Chem. Neuroanat.; Kapsimali et al., 2001 J. Comp. Neurol.
LOC101487266	nr4a2b	nurr1	A. burtoni: PPa, OB gml, Dm, Dl, Vv, Vd, Vs, Dc, Dd (Vp); O. latipes: Vi, Vv (Vs, Vl, Dl, Dd, Dm)	O'Connell et al., 2013 J. Chem. Neuroanat.; Kapsimali et al., 2001 J. Comp. Neurol.
LOC101474644	olig1		Oligodendrocyte precursor cells	Lange et al., 2020 Development, Raj et al., 2018 Nat. Biotechnol.; Kroehne et al., 2017 Front. Cell. Neurosci., Ayana et al., 2021
LOC101474925	olig2		Oligodendrocyte precursor cells, oligodendrocytes; D. rerio: RMS VZ, scattered telencephalic parenchyma	Lange et al., 2020 Development, Kroehne et al., 2017 Front. Cell. Neurosci., Wen et al., 2016 J. Fish Biol.; Adolf et al., 2006 Dev. Biol., März et al., 2010 Dev. Dyn., März et al., 2011 Dev. Dyn., Raj et al., 2018 Nat. Biotechnol.
LOC101479580	otpa		D. rerio: Vs, Ppa, BNSM (Vp)	Biechl et al., 2017 Sci. Rep., Herget et al., 2014 J. Comp. Neurol.
LOC﻿101483897	pax6		D. rerio: Vv, dorsal VZ, OB gc, (Dm)	Wen et al., 2016 J. Fish Biol.; Diotel et al., 2015 J. Comp. Neurol., Adolf et al., 2006 Dev. Biol.
LOC﻿101484671	pdgfrb		Pericytes	Galanternik et al., 2017 eLife
LOC101479587	pdyn		X. maculatus: OB gc	Raj et al., 2018 Nat. Biotechnol.; Cepriano and Schreibman, 1992 Cell Tissue Res.
LOC101474395	penka		Enkephalinergic neurons; D. rerio: Vd, PPa; S. salar: Dd, Dc, Vv, Vd	Raj et al., 2018 Nat. Biotechnol., Aoki et al., 2013 Neuron.; Vecino et al., 1995 J. Chem. Neuroanat.
LOC101464213	plp1b		Oligodendrocytes	Raj et al., 2018 Nat. Biotechnol., Tiso et al., 2009 J. Comp. Neurol.
LOC101475601	pomc	pomcb	A. burtoni: Dl-g, Dl-v, Dm VZ; T. pectoralis: Dl, Vs	Hu et al., 2016 BMC Genom.; Boonanuntanasarn and Yoshizaki, 2015 Domest. Anim. Endocrinol.
LOC﻿101478941	prdm12		D. rerio: Vv, (Vl VZ, Dp VZ, Dd VZ)	Diotel et al., 2015 J. Comp. Neurol
LOC101478422	pvalb6	PV	D. rerio: Dl, (Dc, Vv, Vd); T. tinca: Vv, Dp, Vs, Dc, (Dl, Dm, Dd)	Furlan et al., 2017 Curr. Biol., Aoki et al., 2013 Neuron., Mueller et al., 2011 Brain Res.; Crespo et al., 1999 J. Comp. Neurol.
LOC101487165	pvalb7	PV	D. rerio: Dl, (Dc, Vv, Vd); T. tinca: Vv, Dp, Vs, Dc, (Dl, Dm, Dd)	Furlan et al., 2017 Curr. Biol., Aoki et al., 2013 Neuron., Mueller et al., 2011 Brain Res.; Crespo et al., 1999 J. Comp. Neurol.
LOC101487609	rgs5a		Pericytes	Galanternik et al., 2017 eLife
LOC101482179	runx1		HPSC	Galanternik et al., 2017 eLife, Diotel et al., 2015 J. Comp. Neurol, Lam et al., 2009 Blood
LOC101479001	s100b		Quiescent RG; D. rerio: Vd VZ, Dm VZ, (pallial VZ); S. trutto fario: Vv VZ, PPa VZ, Vd VZ, Dm VZ	Lange et al., 2020 Development, Chapouton et al., 2010 J. Neurosci., März et al., 2010 Glia, Raj et al., 2018 Nat. Biotechnol.; Manso et al., 1997 Anat. Embryol.
LOC﻿101465057	six3		D. rerio: Vd, RMS	Diotel et al., 2015 J. Comp. Neurol, Raj et al., 2018 Nat. Biotechnol.
LOC101481739	slc18a2	vmat	D. rerio: Vc, (PPa PVZ, Dm, OB gc)	Chen et al., 2016 J. Biol. Chem., Yamamoto et al., 2012 J. Comp. Neurol
LOC101470384	slc1a3	eaat1	RGC	Lange et al., 2020 Development, Raj et al., 2018 Nat. Biotechnol.
LOC﻿101475398	slc6a3	dat	Dopaminergic neurons; D. rerio: Vd, OB gc, PPa PVZ	Yamamoto et al., 2012 J. Comp. Neurol, Holzschuh et al., 2001 Mech. Dev.
﻿LOC101483038	sox10		Oligodendrocyte precursor cells, oligodendrocytes; D. rerio: scattered telencephalic parenchyma	Kroehne et al., 2017 Front. Cell. Neurosci., Adolf et al., 2006 Dev. Biol., März et al., 2010 Dev. Dyn., März et al., 2011 Dev. Dyn., Raj et al., 2018 Nat. Biotechnol.
LOC101485475	sox2		A. burtoni: VZ, Dc; D. rerio: VZ, ventral regions	Mack et al., 2021 J. Comp. Neurol; Adolf et al., 2006 Dev. Biol.
LOC﻿101485753	sp9		D. rerio: Vc, Vd, Vv, E	Diotel et al., 2015 J. Comp. Neurol
LOC101483532	spi1	pu.1	HPSC	Galanternik et al., 2017 eLife, Diotel et al., 2015 J. Comp. Neurol., Bukrinsky et al., 2009 Blood
LOC101485677	sst	srif	C. auratus: Vl, E, Dc; P. latipinna: Vl, PPa, (Vs)	Trainor and Hoffmann, 2007 Behav. Brain Res.; Pickavance et al., 1992 J. Chem. Neuroanat.; Batten et al., 1990 J. Comp. Neurol.
LOC101477131	stmn1		Neuroblast	Raj et al., 2018 Nat. Biotechnol.; Ayana et al., 2021
LOC﻿101478992	tac1	pptac1	D. rerio: Vd, PPa, OB gc, Dm, Dp, Vp; R. flumineus: Vc, OB gc, Vv, PPa, Vd, Dd, (Dl-v)	Aoki et al., 2013 Neuron., Ogawa et al., 2012 J. Comp. Neurol.; Kawaguchi et al., 2019 J. Comp. Neurol.
LOC﻿101484261	tbr1		D. rerio: Dm, Dc, BNSM, Dl-d, Dl-v, OB gml, ventral Vv, (ventral Vs)	Sylvester et al., 2013 Nat. Commun.; Lange et al., 2020 Development, Ganz et al., 2012 J. Comp. Neurol., Ganz et al., 2014 F1000research, Webb et al., 2009 Genome Biol.
LOC﻿101468237	th		Dopaminergic neurons; A. burtoni: Vc, OB gc, Dl-v, Dp, PPa; D. rerio: OB, Vc, Vd, (Vs, Dp, Vp); O. mykiss: OB gc, Vd, Vv, PPa, Vl, E	O'Connell et al., 2011 J. Comp. Neurol.; Castro et al., 2006 J. Comp Neurol.; Vetillard et al., 2002 J. Comp. Neurol.
LOC﻿101482499	trh		D. rerio: Vc, PPa, Vs, Vp, Vv; P. latipinna: PPa; C. batrachus: PPa, OB gc, Vc, Vd, Vi, E (Vs, Vp)	Díaz et al., 2002 J. Comp. Neurol.; Batten et al., 1990 J. Comp. Neurol; Singh et al., 2018 J. Comp. Neurol.
LOC﻿101465919	ucn	uts1, UI	A. burtoni: Dm, Dl, Dd, (Dp); D. rerio: Vd, Dm, Dd, PPa; O. latipes: Dm, Vv, Dl	Grone et al., 2021 J. Comp. Neurol.; Alderman and Bernier, 2007 J. Comp. Neurol.; Hosono et al., 2017 J. Neuroendocrinol.
LOC﻿101473217	vax1		D. rerio: Vc, (Dm, Vv VZ, Vd VZ)	Diotel et al., 2015 J. Comp. Neurol
LOC101479861	vegfd	figf	Lymphatic endothelial cells	Galanternik et al., 2017 eLife
LOC﻿101484681	vglut1	slc17a7	Glutamatergic neurons; A. burtoni: Dl-d/g, Dd, Dl-v VZ, Dm VZ; R. flumineus: Dl, Dm, Dp, Dd	Maruska et al., 2017 J. Comp. Neurol.; Aoki et al., 2013 Neuron.; Kawaguchi et al., 2019 J. Comp. Neurol.
LOC﻿101465751	vglut2.1	slc17a6	Glutamatergic neurons; A. burtoni: Dl-v, Dl-d/g, Dc, Dd, Dm, Dp, OB gml, E (Vv, PPa); R. flumineus: Dp, Dm, Dl-v, Dc, Vv, Dd, E	Maruska et al., 2017 J. Comp. Neurol.; Aoki et al., 2013 Neuron.; Kawaguchi et al., 2019 J. Comp. Neurol.
LOC101476297	zic2a		D. rerio: Dp, Vv; T. bifasciatum: Dc, Vv, PPa, Vd, Dm, Dlv, E	Chen et al., 2016 J. Biol. Chem., Diotel et al., 2015 J. Comp. Neurol; McCaffrey et al., 2011 PLoS One.
		Teleost Region		Putative Mammalian Homolog
		Dm	medial zone of area dorsalis telencephali	Pallial amygdala
		Dd	dorsal zone of area dorsalis telencephali
		Dc	central zone of area dorsalis telencephali
		Dl-g	lateral zone of area dorsalis telencephali	Hippocampus/medial pallium
		Dl-d	lateral zone of area dorsalis telencephali	Hippocampus/medial pallium
		Dl-v	lateral zone of area dorsalis telencephali	Hippocampus/medial pallium
		Dp	posterior zone of area dorsalis telencephali	Piriform cortex
		Vv	ventral nucleus of area ventralis telencephali	Septal formation
		Vd	dorsal nucleus of area ventralis telencephali	Basal ganglia, striatum, nucleus accumbens
		Vc	central nucleus of area ventralis telencephali	Striatum
		Vl	lateral nucleus of area ventralis telencephali	Septal formation
		Vs	supracommissural nucleus of area ventralis telencephali	Central/extended amygdala, bed nucleus of the stria terminalis (BNST)
		Vp	postcommissural nucleus of area ventralis telencephali	Central/extended amygdala, bed nucleus of the stria terminalis (BNST)
		PPa	parvocellular preoptic nucleus, anterior part	paraventricular nucleus of the preoptic area (POA)
		BNSM	bed nucleus of the stria medullaris (BNSM)	bed nucleus of the stria medullaris (BNSM)
		E	entopeduncular nucleus	entopeduncular nucleus
		OB gml	olfactory bulb, glomerular and mitral cell layer
		OB gc	olfactory bulb, granule cell layer
		VZ	Ventricular zone
		SVZ	Subventricular zone
		NL	Neuronal layer
		RMS	fast proliferative region (rostral migratory stream)
		HPSC	hematopoietic stem and progenitor cells
		NSPC	neural stem-progenitor cells
		FGP	fluorescent granular perithelial cells
		Sources:	O'Connell and Hofmann, 2011 J. Comp. Neurol.
			Rodríguez et al., 2002 Brain Res. Bull.
			Ganz et al., 2012 J. Comp. Neurol.
			Ganz et al., 2014 F1000research

### Sheet: Source List
Animal	Species	Ref. ID	DOI
Zebrafish	Danio rerio	Adolf et al., 2006 Dev. Biol.	https://doi.org/10.1016/j.ydbio.2006.03.023
Zebrafish	Danio rerio	Akash et al., 2013 J. Comp. Neurol.	https://doi.org/10.1002/cne.23532
Zebrafish	Danio rerio	Alderman and Bernier, 2007 J. Comp. Neurol.	https://doi.org/10.1002/cne.21332
Rainbow trout	Oncorhynchus mykiss	Alderman et al., 2008 J. Neuroendocrinol.	https://doi.org/10.1111/j.1365-2826.2008.01655.x
Medaka	Oryzias latipes	Alunni et al., 2004 Mech. Dev	https://doi.org/10.1016/j.mod.2004.03.023
Rainbow trout	Oncorhynchus mykiss	Anglade et al., 1994 J. Comp. Neurol.	https://doi.org/10.1002/cne.903500105
Zebrafish	Danio rerio	Aoki et al., 2013 Neuron.	https://doi.org/10.1016/j.neuron.2013.04.009
Gray mullet	Chelon labrosus	Arochena et al., 2004 J. Comp. Neurol.	https://doi.org/10.1002/cne.11021
African turquoise killifish	Nothobranchius furzeri	Ayana et al., 2021 (bioRxiv)	https://doi.org/10.1101/2021.07.04.450918
Sailfin molly	Poecilia latipinna	Batten et al., 1985 Cell Tissue Res	https://doi.org/10.1007/BF00225569
Sailfin molly	Poecilia latipinna	Batten et al., 1990 J. Comp. Neurol	https://doi.org/10.1002/cne.903020416
Zebrafish	Danio rerio	Berberoglu et al., 2009 Gene Expr. Patterns	https://doi.org/10.1016/j.gep.2009.06.002
Zebrafish	Danio rerio	Biechl et al., 2017 Sci. Rep.	https://doi.org/10.1038/srep44295
Snakeskin gourami	Trichopodus pectoralis	Boonanuntanasarn et al., 2015 Domest. Anim. Endocrinol.	https://doi.org/10.1016/j.domaniend.2014.06.004
Nile tilapia	Oreochromis niloticus	Bordieri et al., 2005 Mol. Brain Res	https://doi.org/10.1016/j.molbrainres.2005.09.018
Plainfin midshipman	Porichthys notatus	Brantley and Bass, 1988 J. Comp. Neurol.	https://doi.org/10.1002/cne.902750108
Goldfish	Carassius auratus	Bruning et al., 1995 J. Comp. Neurol	https://doi.org/10.1002/cne.903580305
Zebrafish	Danio rerio	Bukrinsky et al., 2009 Blood	https://doi.org/10.1182/blood-2008-06-162495
Zebrafish	Danio rerio	Cacialli et al., 2016 PLoS One.	https://doi.org/10.1371/journal.pone.0158057
Cichlid	Oreochromis mossambicus	Caelers et al., 2003 Eur. J. Neurosci.	https://doi.org/10.1046/j.1460-9568.2003.02761.x
Carp	Cyprinus carpio	Casini et al., 2018 Eur. J. Histochem.	https://doi.org/10.4081/ejh.2018.2932
Brown trout	Salmo trutta fario	Castro et al. 2003 J. Comp. Neurol.	https://doi.org/10.1002/cne.10923
Zebrafish	Danio rerio	Castro et al., 2006 J. Comp Neurol.	https://doi.org/10.1002/cne.20782
Sea bass	Dicentrarchus labrax	Cerdá-Reverter et al, 2000 J. Chem. Neuroanat.	https://doi.org/10.1016/S0891-0618(00)00063-6
Zebrafish	Danio rerio	Chapouton et al., 2010 J. Neurosci.	https://doi.org/10.1523/JNEUROSCI.6170-09.2010
Zebrafish	Danio rerio	Chapouton et al., 2011 J. Comp. Neurol	https://doi.org/10.1002/cne.22599
Zebrafish	Danio rerio	Chen et al., 2016 J. Biol. Chem.,	https://doi.org/10.1074/jbc.M115.697466
Cichlid	Pelvicachromis pulcher	Cottone et al., 2005 J. Comp. Neuro.	https://doi.org/10.1002/cne.20502
Tench	Tinca tinca	Crespo et al., 1999 J. Comp. Neurol.	https://doi.org/10.1002/(SICI)1096-9861(19991101)413:4<549::AID-CNE5>3.0.CO;2-D
African turquoise killifish	Nothobranchius furzeri	D'Angelo et al., 2014 J. Comp. Neurol	https://doi.org/10.1002/cne.23457
Cichlid	Cynotilapia sp.	Deshpande and Jadhao, 2015 Gen. Comp. Endocrinol.	https://doi.org/10.1016/j.ygcen.2014.05.027
Zebrafish	Danio rerio	Díaz et al., 2002 J. Comp. Neurol.	https://doi.org/10.1002/cne.10300
Zebrafish	Danio rerio	Diotel et al., 2010 Front. Neuroendocrinol.	https://doi.org/10.1016/j.yfrne.2010.01.003
Zebrafish	Danio rerio	Diotel et al., 2015 Gene Expr. Patterns	https://doi.org/10.1016/j.gep.2015.05.004
Zebrafish	Danio rerio	Diotel et al., 2015 J. Comp. Neurol	https://doi.org/10.1002/cne.23733
Zebrafish	Danio rerio	Diotel et al., 2016 Gene Expr. Patterns	https://doi.org/10.1016/j.gep.2015.11.003
European minnows	Phoxinus phoxinus	Ekstrom, 1987 J. Comp. Neurol.	https://doi.org/10.1002/cne.902560403
Plainfin midshipman	Porichthys notatus	Forlano et al., 2001 J. Neurosci.	https://doi.org/10.1523/JNEUROSCI.21-22-08943.2001
Zebrafish	Danio rerio	Furlan et al., 2017 Curr. Biol.	https://doi.org/10.1016/j.cub.2017.09.052
Zebrafish	Danio rerio	Galanternik et al., 2017 eLife	https://doi.org/10.7554/eLife.24369.001
Zebrafish (subpallium)	Danio rerio	Ganz et al., 2012 J. Comp. Neurol.	https://doi.org/10.1002/cne.22757
Zebrafish (pallium)	Danio rerio	Ganz et al., 2014 F1000research	https://doi.org/10.12688/f1000research.5595.2
Zebrafish	Danio rerio	Goto-Kazeto et al., 2004 Gen. Comp. Endocrinol.	https://doi.org/10.1016/j.ygcen.2004.07.003
Cichlid	Astatotilapia burtoni	Grone et al., 2010 Gen. Comp. Endocrinol	https://doi.org/10.1016/j.ygcen.2010.07.018
Cichlid	Astatotilapia burtoni	Grone et al., 2021 J. Comp. Neurol	https://doi.org/10.1002/cne.25113
Zebrafish	Danio rerio	Gutierrez et al., 2020 Eur. Neuropsychopharmacol	https://doi.org/10.1016/j.euroneuro.2017.09.004
Zebrafish	Danio rerio	Herget et al., 2014 J. Comp. Neurol.	https://doi.org/10.1002/cne.23480
Goldfish	Carassius auratus	Himick and Peter, 1994 Am. J. Physiol.	https://doi.org/10.1152/ajpregu.1994.267.3.R841
Zebrafish	Danio rerio	Holzschuh et al., 2001 Mech. Dev.	https://doi.org/10.1016/S0925-4773(01)00287-8
Medaka	Oryzias latipes	Hosono et al., 2017 J. Neuroendocrinol.	https://doi.org/10.1111/jne.12472
Cichlid	Astatotilapia burtoni	Hu et al., 2016 BMC Genom.	https://doi.org/10.1186/s12864-016-2914-9
European eel	Anguilla anguilla	Kapsimali et al. 2000 J. Comp. Neurol.	https://doi.org/10.1002/(SICI)1096-9861(20000410)419:3<320::AID-CNE5>3.0.CO;2-F
Medaka	Oryzias latipes	Kapsimali et al., 2001 J. Comp. Neurol.	https://doi.org/10.1111/jne.12472
Lizard goby	Rhinogobius flumineus	Kawaguchi et al., 2019 J. Comp. Neurol.	https://doi.org/10.1002/cne.24547
Zebrafish	Danio rerio	Kizil et al., 2012 Neural Dev.	https://doi.org/10.1186/1749-8104-7-27
Zebrafish	Danio rerio	Kroehne et al., 2017 Front. Cell. Neurosci.	https://doi.org/10.3389/fncel.2017.00284
Zebrafish	Danio rerio	Labusch et al., 2020 Front. Cell Dev. Biol.	https://doi.org/10.3389/fcell.2020.00525
Zebrafish	Danio rerio	Lam et al., 2006 Neurosci.	https://doi.org/10.1016/j.neuroscience.2005.10.069
Zebrafish	Danio rerio	Lam et al., 2009 Blood	https://doi.org/10.1182/blood-2008-04-149898/
Zebrafish	Danio rerio	Lam et al., 2009 Dev. Dyn.	https://doi.org/10.1002/dvdy.21853
Zebrafish	Danio rerio	Lange et al., 2020 Development	https://doi.org/10.1242/dev.185595
African turquoise killifish	Nothobranchius furzeri	Leggieri et al., 2020 J. Anat.	https://doi.org/10.1111/joa.13367
Zebrafish	Danio rerio	Lyons et al., 2005 Curr. Biol.	https://doi.org/10.1016/j.cub.2005.02.030
Cichlid	Astatotilapia burtoni	Mack and Tiedemann, 2013 J. Neurosci. Methods.	https://doi.org/10.1016/j.jneumeth.2012.11.003
Cichlid	Astatotilapia burtoni	Mack et al., 2021 J. Comp. Neurol	https://doi.org/10.1002/cne.25126
Brown trout	Salmo trutta fario	Manso et al., 1997 Anat. Embryol.	https://doi.org/10.1007/s004290050108
Goldfish	Carassius auratus	Martyniuk et al., 2007 Brain Res. J.	https://doi.org/10.1016/j.brainres.2007.02.010
Cichlid	Astatotilapia burtoni	Maruska et al., 2017 J. Comp. Neurol.	https://doi.org/10.1002/cne.24092
Cichlid	Astatotilapia burtoni	Maruska et al., 2020 J. Comp. Neurol.	https://doi.org/10.1002/cne.24908
Zebrafish	Danio rerio	März et al., 2010a Glia	https://doi.org/10.1002/glia.20971
Zebrafish	Danio rerio	März et al., 2010b Dev. Dyn.	https://doi.org/10.1002/dvdy.22455
Zebrafish	Danio rerio	März et al., 2011 Dev. Dyn.	https://doi.org/10.1002/dvdy.22710
Bluehead wrasse	Thalassoma bifasciatum	McCaffrey et al., 2011 PLoS One.	https://doi.org/10.1371/journal.pone.0023213
Medaka	Oryzias latipes	Mongin et al., 2011 PLoS One.	https://doi.org/10.1371/journal.pone.0019747
Zebrafish	Danio rerio	Mueller and Guo, 2009 J. Comp Neurol.	https://doi.org/10.1002/cne.22122
Zebrafish	Danio rerio	Mueller et al., 2011 Brain Res.	https://doi.org/10.1016/j.brainres.2010.12.089
Teleosts	Multiple	O'Connell and Hofmann, 2011 J. Comp. Neurol.	https://doi.org/10.1002/cne.22735
Cichlid	Astatotilapia burtoni	O'Connell et al., 2011 J. Comp. Neurol.	https://doi.org/10.1002/cne.22506
Cichlid	Astatotilapia burtoni	O'Connell et al., 2013 J. Chem. Neuroanat.	https://doi.org/10.1016/j.jchemneu.2012.12.007
Zebrafish	Danio rerio	Ogawa et al., 2012 J. Comp. Neurol.	https://doi.org/10.1002/cne.23103
Zebrafish	Danio rerio	Oliveira-Carlos et al., 2013 PLoS One.	https://doi.org/10.1371/journal.pone.0073384
Plainfin midshipman	Porichthys notatus	Pengra et al., 2018 Brain Behav. Evol.	https://doi.org/10.1159/000487793
Cichlid	Oreochromis mossambicus	Pepels et al., 2002 J. Comp. Neurol	https://doi.org/10.1002/cne.10377
Zebrafish	Danio rerio	Peri and Nüsslein-Volhard, 2008 Cell	https://doi.org/10.1016/j.cell.2008.04.037
Goldfish	Carassius auratus	Pickavance et al., 1992 J. Chem. Neuroanat.	https://doi.org/10.1016/0891-0618(92)90047-T
Cichlid	Astatotilapia burtoni	Porter et al., 2017 J. Comp. Neurol	https://doi.org/10.1002/cne.24268
Zebrafish	Danio rerio	Raj et al., 2018 Nat. Biotechnol.	https://doi.org/10.1038/nbt.4103
Zebrafish	Danio rerio	Rodrigues Viales et al., 2015 Stem cells.	https://doi.org/10.1002/stem.1883
Goldfish	Carassius auratus	Rodríguez et al., 2002 Brain Res. Bull.	https://doi.org/10.1016/S0361-9230(01)00682-7
Cichlid	Oreochromis mossambicus	Sakharkar er al., 2005 J. Comp. Neurol	https://doi.org/10.1002/cne.20614
Zebrafish	Danio rerio	Schweitzer et al., 2003 Glia	https://doi.org/10.1002/glia.10192
Zebrafish	Danio rerio	Servili et al.; 2011 Endocrinology	https://doi.org/10.1210/en.2010-0948
Zebrafish	Danio rerio	Shah et al., 2006 Int. J. Dev. Biol.	https://doi.org/10.1387/ijdb.052065rs
Brown ghost knifefish	Apteronotus leptorhynchus	Shaw and Krahe, 2019 J. Chem. Neuroanat.	https://doi.org/10.1016/j.jchemneu.2017.12.009
Catfish	Clarias batrachus	Singh et al., 2018 J. Comp. Neurol.	https://doi.org/10.1002/cne.24570
Catfish	Clarias gariepinus	Subhedar et al., 2011 J. Comp. Neurol.	https://doi.org/10.1002/cne.22569
Cichlid	Multiple	Sylvester et al., 2013 Nat. Commun.	https://doi.org/10.1038/ncomms2753
Cichlid	Oreochromis mossambicus	Teles et al., 2012 J. Comp. Physiol.	https://doi.org/10.1007/s00359-012-0721-6
Zebrafish	Danio rerio	Tiso et al., 2009 J. Comp. Neurol.	https://doi.org/10.1002/cne.22054
Zebrafish	Danio rerio	Topp et al., 2008 J. Comp. Neurol.	https://doi.org/10.1002/cne.21802
African turquoise killifish	Nothobranchius furzeri	Tozzini et al., 2012 Aging Cell	https://doi.org/10.1111/j.1474-9726.2011.00781.x
Cichlid	Astatotilapia burtoni	Trainor and Hofmann, 2007 Behav. Brain Res.	https://doi.org/10.1016/j.bbr.2007.02.014
Rainbow trout	Oncorhynchus mykiss	Vacher et al., 2003 J. Comp. Neurol	https://doi.org/10.1002/cne.10545
Salmon	Salmo salar	Vecino et al., 1995 J. Chem. Neuroanat.	https://doi.org/10.1016/0891-0618(95)00068-I
Rainbow trout	Oncorhynchus mykiss	Vetillard et al., 2002 J. Comp. Neurol.	https://doi.org/10.1002/cne.10296
Zebrafish	Danio rerio	Webb et al., 2009 Genome Biol.	https://doi.org/10.1186/gb-2009-10-7-r81
Green terror cichlid	Aequidens rivulatus	Wen et al., 2016 J. Fish Biol.	https://doi.org/10.1111/jfb.13170
Zebrafish	Danio rerio	Wulliman and Rink, 2002 Brain Res. Bull.	https://doi.org/10.1016/S0361-9230(01)00666-9
Zebrafish	Danio rerio	Yamamoto et al., 2012 J. Comp. Neurol	https://doi.org/10.1002/cne.22535
Zebrafish	Danio rerio	Zhang et al., 2021 Cells	https://doi.org/10.3390/cells10102794
Zebrafish	Danio rerio	Fillipi et al., 2012 Dev. Biol.	https://doi.org/10.1016/j.ydbio.2012.06.010
Zebrafish	Danio rerio	Porter and Mueller, 2020 Front. Neurosci.	https://doi.org/10.3389/fnins.2020.00608
