## Supplementary material for "Cellular profiling of a recently-evolved social behavior": S5_genes_of_interest_by_category

mzebra	human	category	system
adcyap1	ADCYAP1	ligand	adenylate cyclase
LOC101478358	ADCYAP1	ligand	adenylate cyclase
LOC105941385	AGRP	ligand	melanocortin
bdnf	BDNF	ligand	neurotrophin
LOC101470177	CARTPT	ligand	cart
LOC101483958	CCK	ligand	cholecystokinin
LOC101487439	CRHBP	ligand	crh
ddc	DDC	ligand	monoamine
LOC112430066	EDN2	ligand	endothelin
LOC101480896	EDN3	ligand	endothelin
gad1	GAD1	ligand	gaba
LOC101473770	GAD1	ligand	gaba
gad2	GAD2	ligand	gaba
hcrt	HCRT	ligand	hypocretin
igf2	IGF2	ligand	insulin-like growth factor
nos1	NOS1	ligand	nitric oxide
LOC101474397	NPPC	ligand	natriuretic peptide
npy	NPY	ligand	neuropeptide Y
pdyn	PDYN	ligand	opioid
LOC101477262	PMCH	ligand	melanin
LOC101473568	PNOC	ligand	nociceptin
LOC101475601	POMC	ligand	melanocortin
LOC101484681	SLC17A7	ligand	glutamate
LOC101482485	SLC17A7	ligand	glutamate
slc18a2	SLC18A2	ligand	monoamine
slc6a3	SLC6A3	ligand	dopamine
LOC101486892	SST	ligand	somatostatin
LOC101485677	SST	ligand	somatostatin
tac1	TAC1	ligand	tachykinin
th	TH	ligand	dopamine
tph2	TPH2	ligand	serotonin
trh	TRH	ligand	trh
ucn	UCN	ligand	urocortin
LOC101480487	VGF	ligand	vegf
LOC101467991	VGF	ligand	vegf
LOC101484151	ADORA1	receptor	adenosine
adora2b	ADORA2B	receptor	adenosine
LOC101486566	ADORA3	receptor	adenosine
LOC101475209	ADRA1A	receptor	adrenergic
LOC101485219	ADRA1B	receptor	adrenergic
LOC101485649	ADRA1B	receptor	adrenergic
adra2a	ADRA2A	receptor	adrenergic
LOC101484392	ADRA2B	receptor	adrenergic
LOC101472695	ADRA2C	receptor	adrenergic
LOC101479598	ADRA2C	receptor	adrenergic
LOC101486679	ADRA2C	receptor	adrenergic
LOC101474048	ADRA2C	receptor	adrenergic
adrb1	ADRB1	receptor	adrenergic
LOC101467015	AVPR2	receptor	vasopressin
calcr	CALCR	receptor	calcitonin
calcrl	CALCRL	receptor	calcitonin
LOC101474403	CALCRL	receptor	calcitonin
cckar	CCKAR	receptor	cholecystokinin
LOC101484406	CCKBR	receptor	cholecystokinin
LOC101466528	CCKBR	receptor	cholecystokinin
LOC101465548	CHRM3	receptor	acetylcholine
LOC101472526	CHRM4	receptor	acetylcholine
LOC101471221	CHRM4	receptor	acetylcholine
chrm5	CHRM5	receptor	acetylcholine
cnr1	CNR1	receptor	cannabinoid
LOC101464170	CNR1	receptor	cannabinoid
LOC101481663	CRHR1	receptor	crh
LOC101467831	CRHR1	receptor	crh
LOC101476678	CRHR2	receptor	crh
LOC101477361	DRD1	receptor	dopamine
drd2	DRD2	receptor	dopamine
LOC101472921	DRD2	receptor	dopamine
drd3	DRD3	receptor	dopamine
LOC101473075	DRD4	receptor	dopamine
LOC101479381	ESR1	receptor	estrogen
LOC101469072	ESR2	receptor	estrogen
esr2	ESR2	receptor	estrogen
LOC101469665	ESRRA	receptor	estrogen
esrrb	ESRRB	receptor	estrogen
LOC101481777	ESRRG	receptor	estrogen
LOC101469593	GALR1	receptor	galanin
galr1	GALR1	receptor	galanin
LOC101487843	GALR2	receptor	galanin
LOC101480131	GCGR	receptor	glucagon
LOC101464917	GHR	receptor	growth hormone
LOC101485307	GHR	receptor	growth hormone
LOC101464862	GHR	receptor	growth hormone
LOC101475240	GHRHR	receptor	growth hormone
LOC101467836	GHRHR	receptor	growth hormone
ghrhr	GHRHR	receptor	growth hormone
hcrtr2	HCRTR2	receptor	hypocretin
hrh1	HRH1	receptor	histamine
LOC101476785	HRH2	receptor	histamine
LOC101478323	HRH3	receptor	histamine
htr1a	HTR1A	receptor	serotonin
htr1b	HTR1B	receptor	serotonin
htr1d	HTR1D	receptor	serotonin
htr1f	HTR1F	receptor	serotonin
htr2a	HTR2A	receptor	serotonin
LOC112436094	HTR2A	receptor	serotonin
LOC101474761	HTR4	receptor	serotonin
LOC101474236	HTR4	receptor	serotonin
htr5a	HTR5A	receptor	serotonin
htr6	HTR6	receptor	serotonin
LOC101478984	HTR7	receptor	serotonin
LOC101472521	HTR7	receptor	serotonin
LOC101463985	KISS1R	receptor	kisspeptin
lepr	LEPR	receptor	leptin
LOC101476237	MC4R	receptor	melanocortin
nmbr	NMBR	receptor	neuromedin
LOC101482769	NPFFR1	receptor	neuropeptide ff
LOC112430653	NPR1	receptor	natriuretic peptide
LOC101472037	NPR1	receptor	natriuretic peptide
LOC101481488	NPR1	receptor	natriuretic peptide
LOC101465198	NPR1	receptor	natriuretic peptide
LOC101476270	NPR2	receptor	natriuretic peptide
npr3	NPR3	receptor	natriuretic peptide
LOC101468176	NPY2R	receptor	neuropeptide Y
LOC101469224	NR3C1	receptor	glucocorticoid
LOC101465385	NR3C2	receptor	mineralocorticoid
LOC101466282	NR3C2	receptor	mineralocorticoid
LOC101487266	NR4A2	receptor	multiple
LOC101477733	NTRK2	receptor	neurotrophin
LOC112429876	NTRK2	receptor	neurotrophin
LOC101474802	OPRD1	receptor	opioid
oprk1	OPRK1	receptor	opioid
LOC101482911	OPRM1	receptor	opioid
pdgfrb	PDGFRB	receptor	platelet derived grown factor
LOC101476084	PTH1R	receptor	parathyroid hormone
pth2r	PTH2R	receptor	parathyroid hormone
LOC101467429	RAMP1	receptor	calcitonin
LOC101488002	RAMP3	receptor	calcitonin
rxfp1	RXFP1	receptor	relaxin
rxfp2	RXFP2	receptor	relaxin
LOC101486865	RXFP4	receptor	relaxin
LOC101486412	SCTR	receptor	secretin
LOC101485655	SSTR2	receptor	somatostatin
LOC101476743	SSTR2	receptor	somatostatin
LOC101475277	SSTR3	receptor	somatostatin
LOC112432588	SSTR3	receptor	somatostatin
LOC101470450	SSTR5	receptor	somatostatin
LOC101483914	TACR1	receptor	tachykinin
tacr2	TACR2	receptor	tachykinin
LOC101469465	TACR3	receptor	tachykinin
LOC101483748	TRHR	receptor	trh
vipr1	VIPR1	receptor	vasoactive intestinal peptide
LOC101469080	VIPR2	receptor	vasoactive intestinal peptide
vipr2	VIPR2	receptor	vasoactive intestinal peptide
bcl11b	BCL11B	tf	NA
bhlhe22	BHLHE22	tf	NA
LOC101478100	DACH2	tf	NA
dlx2	DLX2	tf	NA
dlx5	DLX5	tf	NA
LOC101481351	EBF3	tf	NA
LOC101464700	EMX1	tf	NA
emx2	EMX2	tf	NA
LOC101480282	EOMES	tf	NA
etv1	ETV1	tf	NA
LOC101464108	ETV5	tf	NA
fezf2	FEZF2	tf	NA
foxp1	FOXP1	tf	NA
foxp2	FOXP2	tf	NA
hes1	HES1	tf	NA
LOC101486618	HES5	tf	NA
id1	ID1	tf	NA
id2	ID2	tf	NA
LOC101474249	ID3	tf	NA
insm1	INSM1	tf	NA
LOC101475168	ISL1	tf	NA
lhx2	LHX2	tf	NA
lhx6	LHX6	tf	NA
lhx8	LHX8	tf	NA
lhx9	LHX9	tf	NA
meis2	MEIS2	tf	NA
neurod1	NEUROD1	tf	NA
LOC101472195	NEUROD6	tf	NA
nkx2-1	NKX2-1	tf	NA
LOC101473768	NOTCH1	tf	NA
notch1	NOTCH1	tf	NA
LOC101484507	NOTCH3	tf	NA
pax6	PAX6	tf	NA
prdm12	PRDM12	tf	NA
LOC101475634	PROX1	tf	NA
LOC101482179	RUNX1	tf	NA
six3	SIX3	tf	NA
LOC101483038	SOX2	tf	NA
sox2	SOX2	tf	NA
sp9	SP9	tf	NA
tbr1	TBR1	tf	NA
vax1	VAX1	tf	NA
zic2	ZIC2	tf	NA
LOC101482567	CALB2	other	NA
ccnd1	CCND1	other	NA
LOC101486506	CD59	other	NA
LOC101480351	CD82	other	NA
LOC101465004	CLDN8	other	NA
LOC112431276	CYP19A1	other	NA
LOC101466608	DCN	other	NA
LOC101470924	ELAVL4	other	NA
fabp7	FABP7	other	NA
galc	GALC	other	NA
LOC101468392	GFAP	other	NA
mpz	MPZ	other	NA
LOC101478422	PVALB	other	NA
LOC101487165	PVALB	other	NA
s100b	S100B	other	NA
LOC101470384	SLC1A3	other	NA
LOC101477131	STMN1	other	NA
