## Supplementary material for "Cellular profiling of a recently-evolved social behavior": S8_ERE_genes

mzebra	human
cilp	CILP
fam110c	FAM110C
LOC101465418	MLL3
LOC101466608	DCN
LOC101468130	ESRP2
LOC101470714	SCN7A
LOC101471677	GLUL
LOC101472187	NA
LOC101472303	KLF7
LOC101477478	RARRES3
LOC101478535	FBN2
LOC101485851	HIRIP3
LOC101486141	CD7
LOC106675742	NA
LOC112430727	NA
LOC112431315	CCR4
LOC112431592	NA
LOC112432192	CCR4
LOC112432409	CASP1
LOC112435349	C7orf10
LOC112435774	NA
LOC112436217	NA
nicn1	NICN1
npnt	NPNT
nr3c2	NR3C2
rab8a	RAB8A
trnaq-cug	NA
usp10	USP10
alk	ALK
apaf1	APAF1
arhgap5	ARHGAP5
bahcc1	BAHCC1
bcas3	BCAS3
ctnna2	CTNNA2
cunh8orf34	C8orf34
dlgap1	DLGAP1
dmxl1	DMXL1
drp2	DRP2
entpd1	ENTPD1
epb41	EPB41
fbxw7	FBXW7
furin	FURIN
galnt10	GALNT10
gata3	GATA3
gdap1l1	GDAP1L1
grik4	GRIK4
itgav	ITGAV
l1cam	L1CAM
lancl3	LANCL3
llgl2	LLGL2
LOC101463732	CACNG2
LOC101464089	PDE4DIP
LOC101464362	WFS1
LOC101465204	STT3B
LOC101465241	DNAJC11
LOC101466280	HDLBP
LOC101467005	THRA
LOC101467026	IL1RAPL2
LOC101467334	SH3GL3
LOC101467727	WDR49
LOC101468010	NTNG1
LOC101468521	PPP3CA
LOC101468843	IQCJ-SCHIP1
LOC101468892	CABP1
LOC101469078	SLC43A2
LOC101469618	ABCC11
LOC101469772	PTPRS
LOC101470345	GPC1
LOC101470757	RRAGD
LOC101471235	AVPR2
LOC101471455	PTPRH
LOC101472425	CADM2
LOC101473108	FOXJ3
LOC101474381	CACNG7
LOC101474724	FRMD5
LOC101475494	LDLRAP1
LOC101477207	TMEM132D
LOC101477391	NCKAP5
LOC101478098	DGKG
LOC101480285	AGPAT2
LOC101480347	PCDH15
LOC101480576	SLC51B
LOC101480810	FRMD6
LOC101481401	PTPRD
LOC101482087	TNRC6C
LOC101482394	CAMTA1
LOC101484884	CALR
LOC101484948	CHD4
LOC101485402	ECE2
LOC101485591	PER2
LOC101486405	GRTP1
LOC101487097	PRKCA
LOC101487313	TMEM150A
LOC101487351	PVRL2
LOC101487482	MACROD2
LOC101488046	KCNMA1
LOC101488125	KIRREL
LOC106674635	BTN1A1
LOC106676122	SSC5D
LOC111500388	NA
LOC112429785	PHLDB1
LOC112429864	RAP1GAP2
nav2	NAV2
ndrg3	NDRG3
nrn1l	NA
osbpl8	OSBPL8
oxr1	OXR1
pde7b	PDE7B
per1	PER1
phldb1	PHLDB1
plcg1	PLCG1
plekhg1	PLEKHG1
ppfia2	PPFIA2
ptpn1	PTPN1
ptprd	PTPRD
rnf130	RNF130
samd12	SAMD12
sel1l	SEL1L
sin3a	SIN3A
slc1a1	SLC1A1
smoc1	SMOC1
strbp	STRBP
tab1	TAB1
tbc1d16	TBC1D16
tbc1d9b	TBC1D9B
tmem132e	TMEM132E
usp43	USP43
vstm2a	VSTM2A
zmym2	ZMYM2
atf1	ATF1
bbs10	BBS10
c1qtnf4	C1QTNF4
crh	CRH
f13a1	F13A1
fars2	FARS2
LOC101463843	GZMA
LOC101467237	MYO16
LOC101477132	LMO1
LOC101480425	NCAM1
LOC101482034	QKI
LOC105940483	NA
LOC112430358	NA
LOC112431042	ZNF470
LOC112432193	NA
LOC112432872	NA
LOC112433748	CRH
LOC112434696	HARBI1
LOC112434967	NA
nefm	NEFM
pdlim4	PDLIM4
