## Supplementary material for "Cellular profiling of a recently-evolved social behavior": S9_pNG_list

mzebra	human
acsl4	ACSL4
adcyap1	ADCYAP1
alk	ALK
arhgef10	ARHGEF10
LOC101476922	ASCL2
boc	BOC
LOC101463771	CASP3
LOC101472760	CDC42
LOC101477257	CDK5R1
LOC101482766	CDKL5
chodl	CHODL
cnr1	CNR1
cntn2	CNTN2
csf1r	CSF1R
cxcr4	CXCR4
cyfip2	CYFIP2
dbn1	DBN1
LOC101468996	DBNL
dcc	DCC
dct	DCT
LOC101487687	EFNA5
epha3	EPHA3
LOC101475608	EPHA5
LOC101470646	EPHB1
LOC101466433	EPHB2
ephb3	EPHB3
erbb2	ERBB2
LOC101478875	ERBB4
foxn4	FOXN4
LOC101487525	GATA2
gcm2	GCM2
gsx1	GSX1
htt	HTT
ift88	IFT88
il34	IL34
irx6	IRX6
l1cam	L1CAM
llph	LLPH
lmtk2	LMTK2
lpar1	LPAR1
LOC101482059	MAP4K4
mapk8ip3	MAPK8IP3
med12	MED12
met	MET
metrn	METRN
LOC101487591	MINK1
myrf	MYRF
neo1	NEO1
LOC101480748	NEUROD4
LOC112431452	NEUROD6
LOC101466937	NKX2-2
nrp1	NRP1
numb	NUMB
LOC101482557	NUMBL
olig2	OLIG2
LOC101480075	PACSIN1
pax6	PAX6
ptf1a	PTF1A
LOC101488012	RAC2
rbpj	RBPJ
LOC101475370	RET
LOC101479820	RUNX2
runx3	RUNX3
LOC101469781	SH3RF1
shtn1	SHTN1
smarca4	SMARCA4
smo	SMO
LOC101483038	SOX2
ss18l2	SS18L2
stat3	STAT3
LOC101482801	TAOK1
LOC101482619	TAOK2
LOC101464345	TAOK3
LOC101465090	TENM3
tenm4	TENM4
LOC101482226	TIAM1
LOC101466749	TIAM2
LOC101480727	TNIK
top2b	TOP2B
LOC101469466	VANGL2
LOC101486503	VASP
vegfa	VEGFA
vegfc	VEGFC
wnt4	WNT4
LOC101484715	WNT7A
LOC101469419	WNT7B
zfyve27	ZFYVE27
