## Supplementary material for "Cellular profiling of a recently-evolved social behavior": S10_radial_glia_quiescent_cycling_differentiation_markers

mzebra	human	rg_state
LOC101463785	GLUL	quiescent
hes1	HES1	quiescent
LOC101470264	HEY1	quiescent
s100b	S100B	quiescent
LOC101484507	NOTCH3	quiescent
LOC101464395	PTN	quiescent
id1	ID1	quiescent
fezf2	FEZF2	quiescent
jag1	NOTCH1	quiescent
fabp7	FABP7	quiescent
fgfbp3	FGFBP3	quiescent
slc1a2	SLC1A2	quiescent
LOC101463816	EFHD2	quiescent
selenop	SELENOP	quiescent
pcna	PCNA	cycling
dlx2	DLX2	cycling
mcm5	MCM5	cycling
mcm2	MCM2	cycling
mcm7	MCM7	cycling
ccnd1	CCND1	cycling
notch1	NOTCH1	cycling
ranbp1	RANBP2	cycling
sox4	SOX4	neuronal differentiation
sox11	SOX11	neuronal differentiation
mex3a	MEX3A	neuronal differentiation
bhlhe22	BHLHE22	neuronal differentiation
LOC101477131	STMN1	neuronal differentiation
LOC101469831	TUBB	neuronal differentiation
elavl3	ELAVL3	neuronal differentiation
celsr3	CELSR3	neuronal differentiation
nfix	NFIX	neuronal differentiation
zeb2	ZEB2	neuronal differentiation
