## Supplementary material for "Cellular profiling of a recently-evolved social behavior": S11_CDG

### Sheet: CDG and CDG Module
mzebra	mouse	hgnc	in_CDG_module
adamts16	Adamts16	ADAMTS16	FALSE
ankib1	Ankib1	ANKIB1	FALSE
aplp1	Aplp1	APLP1	FALSE
arhgef1	Arhgef1	ARHGEF1	FALSE
bcam	Bcam	BCAM	FALSE
bckdhb	Bckdhb	BCKDHB	FALSE
cadm4	Cadm4	CADM4	FALSE
cdkal1	Cdkal1	CDKAL1	FALSE
cobl	Cobl	COBL	TRUE
colec10	Colec10	COLEC10	FALSE
cops7a	Cops7A	COPS7A	FALSE
creb5	Creb5	CREB5	FALSE
ddr1	Ddr1	DDR1	TRUE
dpys	Dpys	DPYS	FALSE
ebag9	Ebag9	EBAG9	FALSE
eif3h	Eif3H	EIF3H	FALSE
emc2	Emc2	EMC2	FALSE
eny2	Eny2	ENY2	FALSE
eva1b	Eva1B	EVA1B	FALSE
fam110d	Fam110D	FAM110D	FALSE
fam131b	Fam131B	FAM131B	FALSE
fhod3	Fhod3	FHOD3	TRUE
gapdh	Gapdh	GAPDH	FALSE
gba	Gba	GBA	FALSE
gnl2	Gnl2	GNL2	FALSE
grik3	Grik3	GRIK3	FALSE
grik5	Grik5	GRIK5	TRUE
hdac9	Hdac9	HDAC9	FALSE
ibtk	Ibtk	IBTK	FALSE
iglon5	Iglon5	IGLON5	FALSE
irx2	Irx2	IRX2	FALSE
itga8	Itga8	ITGA8	FALSE
kcnn4	Kcnn4	KCNN4	FALSE
lipe	Lipe	LIPE	FALSE
LOC101463827	Il10Ra	IL10RA	FALSE
LOC101464129	Man1C1	MAN1C1	FALSE
LOC101464881	Cd207	CD207	FALSE
LOC101465895	Col14A1	COL14A1	FALSE
LOC101465983	Ptpru	PTPRU	FALSE
LOC101466191	Cmklr1	CMKLR1	FALSE
LOC101467186	Trpv6	TRPV6	FALSE
LOC101467326	Znf804B	ZNF804B	FALSE
LOC101467528	Celf3	CELF3	FALSE
LOC101467689	Ceacam21	CEACAM21	FALSE
LOC101467948	NA	NA	FALSE
LOC101467997	Ffar2	FFAR2	FALSE
LOC101468253	Rnf144B	RNF144B	FALSE
LOC101468531	Steap4	STEAP4	FALSE
LOC101468570	Mag	MAG	FALSE
LOC101468916	Atxn1	ATXN1	FALSE
LOC101469075	Ager	AGER	FALSE
LOC101469691	Fabp4	FABP4	FALSE
LOC101469977	Ephx3	EPHX3	FALSE
LOC101470598	Cited4	CITED4	FALSE
LOC101471374	Foxo6	FOXO6	FALSE
LOC101471519	Prrt1	PRRT1	FALSE
LOC101472823	Pvrl2	PVRL2	FALSE
LOC101472871	Papd7	PAPD7	FALSE
LOC101473612	Atp1A3	ATP1A3	FALSE
LOC101473954	Irx1	IRX1	FALSE
LOC101474537	Epb41	EPB41	FALSE
LOC101474759	Lin28A	LIN28A	FALSE
LOC101474900	Cmklr1	CMKLR1	FALSE
LOC101474911	Cd22	CD22	FALSE
LOC101475098	Kcnn3	KCNN3	FALSE
LOC101475339	Irgq	IRGQ	FALSE
LOC101475841	Cd22	CD22	FALSE
LOC101476322	Erf	ERF	FALSE
LOC101476323	Csf1R	CSF1R	FALSE
LOC101476425	NA	NA	FALSE
LOC101476487	NA	NA	FALSE
LOC101476643	Hapln2	HAPLN2	FALSE
LOC101476669	Pcsk2	PCSK2	FALSE
LOC101476914	Rhbg	RHBG	TRUE
LOC101477204	NA	NA	TRUE
LOC101477378	Mag	MAG	FALSE
LOC101477940	NA	NA	FALSE
LOC101478087	Csmd3	CSMD3	FALSE
LOC101478498	Mag	MAG	FALSE
LOC101478955	NA	NA	FALSE
LOC101479283	Kirrel2	KIRREL2	TRUE
LOC101479671	Trhr	TRHR	FALSE
LOC101479765	St14	ST14	FALSE
LOC101479857	NA	NA	FALSE
LOC101479942	Tnfrsf11B	TNFRSF11B	FALSE
LOC101480092	NA	NA	FALSE
LOC101480383	Thrap3	THRAP3	FALSE
LOC101480544	Eif3E	EIF3E	FALSE
LOC101480871	Pitpnc1	PITPNC1	FALSE
LOC101481043	Map7D1	MAP7D1	FALSE
LOC101481152	Grin2D	GRIN2D	FALSE
LOC101481891	NA	NA	FALSE
LOC101482182	Fam46A	FAM46A	FALSE
LOC101482188	Plec	PLEC	FALSE
LOC101482604	Trim35	TRIM35	FALSE
LOC101483050	Pde11A	PDE11A	FALSE
LOC101483364	Col4A4	COL4A4	FALSE
LOC101483424	Ndrg1	NDRG1	FALSE
LOC101484183	Gdf6	GDF6	FALSE
LOC101484828	Hoxa9	HOXA9	FALSE
LOC101485124	Hoxa10	HOXA10	FALSE
LOC101485322	Nfatc1	NFATC1	FALSE
LOC101485403	Hoxa11	HOXA11	FALSE
LOC101485496	Mag	MAG	FALSE
LOC101485679	Mag	MAG	FALSE
LOC101485952	Hibadh	HIBADH	FALSE
LOC101485954	Mag	MAG	FALSE
LOC101486262	Jazf1	JAZF1	FALSE
LOC101486455	Mag	MAG	FALSE
LOC101486600	Cnr2	CNR2	FALSE
LOC101487210	NA	NA	FALSE
LOC101488109	Myom3	MYOM3	FALSE
LOC105941337	NA	NA	FALSE
LOC105941351	Pcsk2	PCSK2	TRUE
LOC105941361	Fxyd5	FXYD5	FALSE
LOC106675675	NA	NA	FALSE
LOC106675676	NA	NA	FALSE
LOC106675677	NA	NA	FALSE
LOC106675680	NA	NA	FALSE
LOC106676204	Hamp	HAMP	FALSE
LOC112435563	NA	NA	FALSE
LOC112435568	Dgat1	DGAT1	FALSE
LOC112435581	NA	NA	FALSE
LOC112435602	NA	NA	FALSE
lsr	Lsr	LSR	FALSE
macc1	Macc1	MACC1	FALSE
mal2	Mal2	MAL2	FALSE
me1	Me1	ME1	FALSE
mef2d	Mef2D	MEF2D	FALSE
mtbp	Mtbp	MTBP	FALSE
nbeal2	Nbeal2	NBEAL2	TRUE
nphs1	Nphs1	NPHS1	FALSE
nrsn1	Nrsn1	NRSN1	FALSE
osbpl3	Osbpl3	OSBPL3	FALSE
oxr1	Oxr1	OXR1	FALSE
plekha8	Plekha8	PLEKHA8	FALSE
plekhf2	Plekhf2	PLEKHF2	TRUE
plekhg4b	Plekhg4B	PLEKHG4B	TRUE
pou3f1	Pou3F1	POU3F1	FALSE
ptk2	Ptk2	PTK2	FALSE
ptpn6	Ptpn6	PTPN6	FALSE
rasip1	Rasip1	RASIP1	FALSE
rbms3	Rbms3	RBMS3	FALSE
rims2	Rims2	RIMS2	FALSE
rragc	Rragc	RRAGC	FALSE
rspo1	Rspo1	RSPO1	FALSE
rspo2	Rspo2	RSPO2	FALSE
scmh1	Scmh1	SCMH1	FALSE
snap91	Snap91	SNAP91	FALSE
spaca6	NA	NA	FALSE
sphk2	Sphk2	SPHK2	FALSE
steap4	Steap4	STEAP4	FALSE
tmem145	Tmem145	TMEM145	FALSE
trmt11	Trmt11	TRMT11	FALSE
tshz1	Tshz1	TSHZ1	FALSE
ube3d	Ube3D	UBE3D	FALSE
utp11	Utp11	UTP11	FALSE
wdr73	Wdr73	WDR73	TRUE
xrcc1	Xrcc1	XRCC1	FALSE
zadh2	Zadh2	ZADH2	FALSE
zbtb32	Zbtb32	ZBTB32	FALSE
zfpm2	Zfpm2	ZFPM2	FALSE
znf236	Znf236	ZNF236	FALSE
znf407	Znf407	ZNF407	FALSE
znf516	Znf516	ZNF516	FALSE

### Sheet: FST Pit-castle & Rock-castle
Linkage group	10kb bin start	10kb bin end	Number of variants pit-castle	Weighted FST pit-castle	Number of varianats rock-castle	Weighted FST rock-castle	Gene name	Distance to gene
NC_036790.1	10000001	10010000	209	0.21469	184	0.263181	rbms3	0
NC_036790.1	10200001	10210000	257	0.22129	248	0.213264	cobl	0
NC_036790.1	10410001	10420000	203	0.246803	195	0.300036	LOC101474911	0
NC_036790.1	10510001	10520000	159	0.211689	163	0.295192	LOC101471519	0
NC_036790.1	10970001	10980000	206	0.25426	220	0.202102	znf407	5329
NC_036790.1	11090001	11100000	162	0.225618	171	0.272782	znf407	0
NC_036790.1	11170001	11180000	165	0.228469	160	0.284435	zadh2	7138
NC_036790.1	11200001	11210000	218	0.243346	181	0.312665	zadh2	0
NC_036790.1	11210001	11220000	163	0.228002	146	0.239752	tshz1	0
NC_036790.1	11230001	11240000	116	0.231141	122	0.275026	tshz1	0
NC_036790.1	11240001	11250000	217	0.23282	193	0.288054	tshz1	-4623
NC_036790.1	11440001	11450000	199	0.237178	186	0.293407	znf516	0
NC_036790.1	11450001	11460000	184	0.203446	162	0.240652	znf236	1658
NC_036790.1	11940001	11950000	171	0.266873	163	0.299595	LOC101485322	0
NC_036790.1	11950001	11960000	196	0.217545	191	0.262504	LOC101485322	0
NC_036790.1	11960001	11970000	159	0.217181	149	0.239507	LOC101485322	0
NC_036790.1	12030001	12040000	179	0.248379	156	0.435389	LOC101482188	0
NC_036790.1	12060001	12070000	217	0.268825	196	0.248468	LOC101482188	0
NC_036790.1	12070001	12080000	183	0.236011	161	0.272318	LOC101482188	0
NC_036790.1	12080001	12090000	192	0.238255	172	0.312731	LOC101482188	0
NC_036790.1	12110001	12120000	186	0.221309	197	0.22439	LOC101482188	0
NC_036790.1	12150001	12160000	193	0.248852	178	0.296809	LOC101482188	0
NC_036790.1	12170001	12180000	212	0.220546	208	0.212931	LOC101481891	0
NC_036790.1	12190001	12200000	196	0.246853	200	0.274537	LOC106676204	0
NC_036790.1	12200001	12210000	79	0.244916	101	0.213974	LOC112435563	0
NC_036790.1	12230001	12240000	160	0.223035	144	0.311284	rspo2	0
NC_036790.1	12240001	12250000	166	0.282558	173	0.295865	rspo2	0
NC_036790.1	12250001	12260000	151	0.236294	167	0.333312	rspo2	0
NC_036790.1	12260001	12270000	159	0.342892	164	0.276289	rspo2	0
NC_036790.1	12280001	12290000	231	0.2076	235	0.221628	rspo2	0
NC_036790.1	12310001	12320000	198	0.209041	179	0.226741	LOC101480544	0
NC_036790.1	12350001	12360000	178	0.212095	173	0.222916	emc2	0
NC_036790.1	12460001	12470000	173	0.245739	164	0.240376	LOC101479671	-15086
NC_036790.1	12470001	12480000	198	0.206943	163	0.314982	eny2	21147
NC_036790.1	12480001	12490000	224	0.270031	222	0.305275	eny2	11147
NC_036790.1	12500001	12510000	180	0.238117	163	0.207988	eny2	0
NC_036790.1	12510001	12520000	174	0.282488	159	0.297963	eny2	-5985
NC_036790.1	12580001	12590000	167	0.225928	166	0.224693	LOC101484183	0
NC_036790.1	12620001	12630000	177	0.215984	143	0.244883	ebag9	0
NC_036790.1	12660001	12670000	188	0.23607	193	0.257842	bckdhb	0
NC_036790.1	12670001	12680000	247	0.216028	263	0.245316	bckdhb	0
NC_036790.1	12700001	12710000	276	0.216527	258	0.298189	bckdhb	0
NC_036790.1	12720001	12730000	194	0.214181	197	0.228539	bckdhb	-5182
NC_036790.1	12790001	12800000	159	0.276186	156	0.246335	LOC101482182	10158
NC_036790.1	12800001	12810000	200	0.205245	196	0.219346	LOC101482182	158
NC_036790.1	12820001	12830000	234	0.20695	203	0.200181	ibtk	0
NC_036790.1	12900001	12910000	268	0.232502	260	0.212909	ube3d	0
NC_036790.1	13000001	13010000	176	0.208013	163	0.220748	snap91	0
NC_036790.1	13060001	13070000	179	0.246265	154	0.324388	me1	0
NC_036790.1	13160001	13170000	179	0.231636	168	0.251797	LOC101479857	0
NC_036790.1	13360001	13370000	219	0.237988	203	0.260011	LOC101476669	0
NC_036790.1	13540001	13550000	187	0.24857	181	0.242054	LOC105941351	0
NC_036790.1	13750001	13760000	162	0.23185	148	0.221533	rims2	0
NC_036790.1	13830001	13840000	211	0.260314	207	0.320453	dpys	-1309
NC_036790.1	13840001	13850000	194	0.23073	179	0.268444	dpys	-11309
NC_036790.1	13870001	13880000	163	0.225028	149	0.315295	zfpm2	14500
NC_036790.1	13890001	13900000	166	0.321135	167	0.354022	zfpm2	0
NC_036790.1	13900001	13910000	148	0.271572	143	0.33113	zfpm2	0
NC_036790.1	13910001	13920000	151	0.248542	140	0.263216	zfpm2	0
NC_036790.1	13930001	13940000	157	0.261498	150	0.3411	zfpm2	0
NC_036790.1	13950001	13960000	166	0.307073	155	0.342935	zfpm2	0
NC_036790.1	13960001	13970000	147	0.206016	130	0.250619	zfpm2	0
NC_036790.1	13980001	13990000	160	0.233319	130	0.330268	zfpm2	0
NC_036790.1	13990001	14000000	197	0.212348	170	0.238255	zfpm2	0
NC_036790.1	14020001	14030000	176	0.214806	148	0.21129	LOC101469977	0
NC_036790.1	14040001	14050000	229	0.246104	211	0.21138	LOC101469977	0
NC_036790.1	14080001	14090000	216	0.241149	204	0.235487	oxr1	0
NC_036790.1	14090001	14100000	190	0.215834	177	0.295967	oxr1	0
NC_036790.1	14110001	14120000	228	0.274158	215	0.305433	oxr1	0
NC_036790.1	14120001	14130000	219	0.214717	183	0.230815	oxr1	0
NC_036790.1	14180001	14190000	184	0.23679	173	0.324993	oxr1	0
NC_036790.1	14190001	14200000	221	0.221706	198	0.306244	oxr1	0
NC_036790.1	14210001	14220000	205	0.255034	200	0.29938	oxr1	0
NC_036790.1	14220001	14230000	179	0.249514	171	0.275396	oxr1	0
NC_036790.1	14260001	14270000	124	0.230969	116	0.234354	LOC101468253	0
NC_036790.1	14390001	14400000	179	0.208661	172	0.267684	LOC101474900	0
NC_036790.1	14410001	14420000	172	0.234752	185	0.212799	LOC101466191	0
NC_036790.1	14470001	14480000	164	0.237289	170	0.321709	spaca6	-1566
NC_036790.1	14480001	14490000	164	0.255158	168	0.251838	spaca6	-11566
NC_036790.1	14520001	14530000	150	0.250077	152	0.2176	kcnn4	0
NC_036790.1	14530001	14540000	167	0.31389	150	0.33276	kcnn4	0
NC_036790.1	14660001	14670000	236	0.384227	241	0.395492	LOC101486455	0
NC_036790.1	14680001	14690000	381	0.416574	306	0.440878	LOC101486455	0
NC_036790.1	14690001	14700000	197	0.31136	174	0.273067	LOC101485954	-784
NC_036790.1	14700001	14710000	340	0.337671	292	0.264543	LOC101477378	4165
NC_036790.1	14710001	14720000	466	0.256504	354	0.21693	LOC101477378	0
NC_036790.1	14770001	14780000	235	0.43646	228	0.419174	LOC101485679	9855
NC_036790.1	14890001	14900000	125	0.245774	115	0.389592	LOC101485496	-4353
NC_036790.1	14910001	14920000	79	0.308714	74	0.25772	zbtb32	0
NC_036790.1	14920001	14930000	122	0.221557	112	0.328322	zbtb32	0
NC_036790.1	14930001	14940000	146	0.296878	144	0.289486	zbtb32	0
NC_036790.1	14940001	14950000	148	0.249451	145	0.331959	aplp1	0
NC_036790.1	14950001	14960000	150	0.246789	124	0.275819	aplp1	0
NC_036790.1	14970001	14980000	181	0.218135	183	0.224717	aplp1	0
NC_036790.1	14990001	15000000	186	0.214577	182	0.338876	LOC101479765	0
NC_036790.1	15000001	15010000	153	0.28239	141	0.34098	LOC101479283	0
NC_036790.1	15010001	15020000	198	0.245536	180	0.268826	LOC101479283	0
NC_036790.1	15020001	15030000	141	0.270847	141	0.251763	LOC101479283	0
NC_036790.1	15030001	15040000	156	0.292872	143	0.279217	LOC101479283	-87
NC_036790.1	15050001	15060000	128	0.237034	119	0.31663	LOC101479283	-20087
NC_036790.1	15070001	15080000	163	0.20737	159	0.213253	nphs1	9968
NC_036790.1	15080001	15090000	127	0.214736	111	0.280734	nphs1	0
NC_036790.1	15090001	15100000	163	0.237472	153	0.283454	nphs1	0
NC_036790.1	15100001	15110000	109	0.209602	118	0.212575	nphs1	0
NC_036790.1	15110001	15120000	200	0.206115	184	0.28436	nphs1	0
NC_036790.1	15130001	15140000	210	0.215772	188	0.333947	nphs1	0
NC_036790.1	15140001	15150000	211	0.216374	193	0.288855	LOC105941361	0
NC_036790.1	15150001	15160000	269	0.213213	245	0.225359	LOC105941361	-592
NC_036790.1	15260001	15270000	201	0.20708	183	0.268204	LOC105941337	0
NC_036790.1	15280001	15290000	189	0.240468	199	0.255783	LOC101474537	0
NC_036790.1	15420001	15430000	197	0.225913	204	0.283866	fhod3	0
NC_036790.1	15440001	15450000	222	0.204514	206	0.222448	fhod3	0
NC_036790.1	15610001	15620000	172	0.286763	153	0.210123	macc1	0
NC_036790.1	15670001	15680000	161	0.235495	154	0.247007	hdac9	0
NC_036790.1	15750001	15760000	206	0.224512	190	0.25734	plekha8	0
NC_036790.1	15800001	15810000	145	0.220055	124	0.287638	creb5	0
NC_036790.1	15820001	15830000	143	0.205209	125	0.220492	creb5	0
NC_036790.1	15830001	15840000	157	0.201341	153	0.289103	creb5	0
NC_036790.1	15840001	15850000	231	0.205145	224	0.316818	LOC101486262	0
NC_036790.1	15850001	15860000	183	0.266909	174	0.227594	LOC101486262	0
NC_036790.1	15880001	15890000	260	0.202562	235	0.265878	LOC101485952	0
NC_036790.1	15890001	15900000	231	0.217094	205	0.255289	LOC101485403	0
NC_036790.1	15900001	15910000	165	0.345407	149	0.468556	LOC101485124	0
NC_036790.1	15910001	15920000	188	0.280765	162	0.318818	LOC101484828	0
NC_036790.1	15970001	15980000	194	0.20261	168	0.306455	LOC101483050	0
NC_036790.1	16000001	16010000	226	0.256229	212	0.297258	osbpl3	0
NC_036790.1	16150001	16160000	218	0.205787	203	0.310512	plekhg4b	0
NC_036790.1	16280001	16290000	170	0.224965	150	0.324752	nbeal2	0
NC_036790.1	16310001	16320000	255	0.246091	243	0.338641	nbeal2	0
NC_036790.1	16390001	16400000	198	0.226711	189	0.290186	LOC101469691	0
NC_036790.1	16410001	16420000	209	0.20849	207	0.220865	LOC101468916	0
NC_036790.1	16470001	16480000	200	0.230327	200	0.269633	itga8	0
NC_036790.1	16500001	16510000	203	0.221349	189	0.297969	LOC101467948	0
NC_036790.1	16510001	16520000	196	0.221449	175	0.235755	LOC101467948	0
NC_036790.1	16540001	16550000	187	0.255707	184	0.218314	LOC101467326	0
NC_036790.1	16550001	16560000	188	0.215272	180	0.259446	LOC101467326	0
NC_036790.1	16590001	16600000	207	0.292581	206	0.356483	LOC101468531	0
NC_036790.1	16670001	16680000	147	0.222344	145	0.283413	steap4	0
NC_036790.1	16800001	16810000	40	0.22968	28	0.434401	LOC112435568	0
NC_036790.1	17110001	17120000	200	0.2048	177	0.290148	LOC101475098	0
NC_036790.1	17150001	17160000	195	0.235866	169	0.284721	LOC101475098	0
NC_036790.1	17270001	17280000	194	0.259734	166	0.254177	gba	0
NC_036790.1	17520001	17530000	174	0.229429	166	0.285061	LOC101467528	0
NC_036790.1	17680001	17690000	142	0.206431	137	0.257504	LOC101487210	0
NC_036790.1	17850001	17860000	221	0.222716	215	0.215089	sphk2	0
NC_036790.1	18240001	18250000	221	0.205579	196	0.290574	LOC101480871	0
NC_036790.1	18280001	18290000	185	0.217139	176	0.271603	LOC101481152	0
NC_036790.1	18330001	18340000	114	0.222661	87	0.413523	LOC101481152	0
NC_036790.1	18470001	18480000	148	0.258651	144	0.323762	LOC112435602	0
NC_036790.1	18580001	18590000	116	0.235903	122	0.223311	rasip1	0
NC_036790.1	18690001	18700000	101	0.214984	103	0.403579	LOC101467186	0
NC_036790.1	18830001	18840000	160	0.237871	198	0.217252	fam131b	0
NC_036790.1	18940001	18950000	264	0.308069	257	0.269795	gapdh	0
NC_036790.1	19100001	19110000	220	0.206365	205	0.218239	ptpn6	0
NC_036790.1	19460001	19470000	204	0.204921	188	0.269818	LOC101464881	0
NC_036790.1	19470001	19480000	187	0.208945	180	0.214414	cops7a	0
NC_036790.1	19580001	19590000	214	0.232506	201	0.261449	ddr1	0
NC_036790.1	19730001	19740000	233	0.205096	218	0.232569	LOC101472823	0
NC_036790.1	19820001	19830000	171	0.26011	151	0.338749	LOC101473612	0
NC_036790.1	19970001	19980000	195	0.225726	180	0.228734	LOC101476322	0
NC_036790.1	20030001	20040000	148	0.203639	146	0.258306	LOC101476322	0
NC_036790.1	20240001	20250000	203	0.280576	194	0.291035	grik5	0
NC_036790.1	20550001	20560000	360	0.209024	243	0.262049	LOC101482604	0
NC_036790.1	20670001	20680000	192	0.214282	181	0.239867	arhgef1	0
NC_036790.1	20710001	20720000	171	0.216033	153	0.302317	arhgef1	0
NC_036790.1	20740001	20750000	261	0.217072	214	0.214077	lipe	0
NC_036790.1	20780001	20790000	230	0.202775	230	0.214791	tmem145	0
NC_036790.1	21000001	21010000	247	0.203559	210	0.25262	bcam	1170
NC_036790.1	21150001	21160000	200	0.246425	182	0.319397	cadm4	-16170
NC_036790.1	21230001	21240000	212	0.209634	217	0.207041	LOC101469075	20617
NC_036790.1	21260001	21270000	222	0.206778	192	0.290013	LOC101469075	0
NC_036790.1	21340001	21350000	136	0.210312	133	0.270731	LOC101470598	0
NC_036790.1	21360001	21370000	191	0.217382	185	0.229931	scmh1	0
NC_036790.1	21400001	21410000	183	0.206179	171	0.237916	scmh1	-12314
NC_036790.1	21420001	21430000	203	0.212875	157	0.289816	LOC101471374	19132
NC_036790.1	21430001	21440000	179	0.216611	164	0.334998	LOC101471374	9132
NC_036790.1	21450001	21460000	106	0.261667	97	0.244563	LOC101471374	0
NC_036790.1	21470001	21480000	113	0.211322	120	0.286096	LOC101471374	0
NC_036790.1	21570001	21580000	160	0.224453	141	0.236848	LOC101474759	0
NC_036790.1	21640001	21650000	165	0.222811	159	0.228914	LOC101476425	0
NC_036790.1	21770001	21780000	197	0.206328	182	0.228392	grik3	19395
NC_036790.1	21780001	21790000	194	0.245702	149	0.311521	grik3	9395
NC_036790.1	21790001	21800000	167	0.275051	141	0.288585	grik3	0
NC_036790.1	21800001	21810000	155	0.227276	158	0.321272	grik3	0
NC_036790.1	21810001	21820000	213	0.245891	184	0.349698	grik3	0
NC_036790.1	21840001	21850000	238	0.200537	203	0.269288	grik3	0
NC_036790.1	21850001	21860000	217	0.219434	207	0.307383	grik3	0
NC_036790.1	21860001	21870000	212	0.220665	199	0.275984	grik3	0
NC_036790.1	21870001	21880000	171	0.215717	148	0.281194	grik3	0
NC_036790.1	21880001	21890000	183	0.210361	157	0.235304	grik3	0
NC_036790.1	21900001	21910000	212	0.213356	166	0.315561	grik3	-2329
NC_036790.1	22050001	22060000	195	0.242549	184	0.314733	LOC101477940	24097
NC_036790.1	22060001	22070000	235	0.374006	224	0.330701	LOC101477940	14097
NC_036790.1	22070001	22080000	236	0.433341	223	0.479863	LOC101477940	4097
NC_036790.1	22160001	22170000	191	0.297274	192	0.282983	eva1b	380
NC_036790.1	22180001	22190000	180	0.228443	163	0.339965	eva1b	0
NC_036790.1	22210001	22220000	243	0.248082	217	0.293259	LOC101480383	0
NC_036790.1	22220001	22230000	209	0.235423	189	0.279676	LOC101480383	-4448
NC_036790.1	22280001	22290000	233	0.302406	218	0.4545	LOC101481043	0
NC_036790.1	22320001	22330000	41	0.235704	50	0.303177	gnl2	0
NC_036790.1	22340001	22350000	121	0.303296	129	0.414241	LOC112435581	0
NC_036790.1	22370001	22380000	239	0.20065	225	0.289659	LOC101475339	0
NC_036790.1	22490001	22500000	245	0.216391	215	0.323522	xrcc1	0
NC_036790.1	22840001	22850000	155	0.240809	152	0.382609	iglon5	0
NC_036790.1	22850001	22860000	160	0.270527	154	0.263023	iglon5	0
NC_036790.1	22870001	22880000	192	0.239379	159	0.344253	iglon5	0
NC_036790.1	22880001	22890000	176	0.208742	179	0.355804	iglon5	0
NC_036790.1	22900001	22910000	192	0.262407	179	0.351257	iglon5	0
NC_036790.1	22920001	22930000	150	0.268231	144	0.292188	iglon5	0
NC_036790.1	22930001	22940000	172	0.215515	168	0.242464	iglon5	0
NC_036790.1	22940001	22950000	206	0.248667	205	0.337158	LOC101467997	1177
NC_036790.1	22990001	23000000	229	0.248573	189	0.33273	LOC101467689	0
NC_036790.1	23150001	23160000	237	0.2796	220	0.25684	fam110d	0
NC_036790.1	23300001	23310000	281	0.239754	262	0.253233	LOC101464129	0
NC_036790.1	23450001	23460000	181	0.229142	191	0.244163	LOC101464129	0
NC_036790.1	23500001	23510000	227	0.21027	219	0.223246	LOC101463827	16947
NC_036790.1	23510001	23520000	207	0.247884	211	0.206098	LOC101463827	6947
NC_036790.1	23530001	23540000	152	0.203313	122	0.287503	LOC101463827	0
NC_036790.1	23600001	23610000	251	0.205992	238	0.238395	LOC101488109	0
NC_036790.1	23640001	23650000	226	0.246255	219	0.360566	LOC101486600	0
NC_036790.1	23700001	23710000	195	0.200399	189	0.249852	rragc	-3381
NC_036790.1	23910001	23920000	154	0.230166	139	0.246804	pou3f1	14953
NC_036790.1	23930001	23940000	151	0.216259	121	0.201232	pou3f1	0
NC_036790.1	23950001	23960000	180	0.262133	154	0.216581	utp11	736
NC_036790.1	23960001	23970000	220	0.256969	199	0.202889	utp11	0
NC_036790.1	24010001	24020000	198	0.239537	188	0.217216	rspo1	4662
NC_036790.1	24020001	24030000	142	0.247239	147	0.267375	rspo1	0
NC_036790.1	24030001	24040000	169	0.210113	154	0.286457	rspo1	0
NC_036790.1	24130001	24140000	121	0.209975	128	0.298569	LOC101468570	0
NC_036790.1	24140001	24150000	286	0.223694	291	0.347993	LOC101475841	0
NC_036790.1	24190001	24200000	83	0.217184	81	0.311571	LOC101478498	0
NC_036790.1	24210001	24220000	340	0.239683	315	0.295036	LOC101476323	15411
NC_036790.1	24310001	24320000	229	0.207853	224	0.705616	lsr	0
NC_036790.1	24340001	24350000	209	0.219663	193	0.31556	LOC101478955	0
NC_036790.1	24350001	24360000	214	0.271339	194	0.499269	LOC101478955	-5369
NC_036790.1	24360001	24370000	209	0.252575	171	0.363716	LOC101478955	-15369
NC_036790.1	24460001	24470000	208	0.268216	180	0.380356	LOC101480092	0
NC_036790.1	24500001	24510000	177	0.218396	152	0.217008	LOC101480092	0
NC_036790.1	24510001	24520000	208	0.241138	190	0.270273	LOC101480092	0
NC_036790.1	24530001	24540000	244	0.204718	217	0.313357	LOC101480092	0
NC_036790.1	24720001	24730000	177	0.225783	155	0.255644	plekhf2	0
NC_036790.1	24730001	24740000	169	0.21444	156	0.328346	plekhf2	0
NC_036790.1	24740001	24750000	233	0.268128	207	0.222797	plekhf2	0
NC_036790.1	24780001	24790000	319	0.21371	277	0.201646	wdr73	0
NC_036790.1	24870001	24880000	371	0.272918	340	0.561445	LOC101483364	0
NC_036790.1	25010001	25020000	296	0.232404	264	0.236054	LOC101476643	0
NC_036790.1	25030001	25040000	204	0.200429	191	0.272717	LOC101476914	0
NC_036790.1	25070001	25080000	119	0.387542	116	0.515753	LOC101477204	0
NC_036790.1	25080001	25090000	147	0.206372	130	0.285524	LOC101477204	0
NC_036790.1	25130001	25140000	190	0.271834	166	0.410059	mef2d	0
NC_036790.1	25140001	25150000	217	0.224585	186	0.289001	mef2d	0
NC_036790.1	25150001	25160000	230	0.25705	195	0.260115	mef2d	0
NC_036790.1	25170001	25180000	199	0.258779	179	0.241842	mef2d	0
NC_036790.1	25180001	25190000	138	0.219689	124	0.265323	mef2d	0
NC_036790.1	25210001	25220000	232	0.220195	216	0.295986	mef2d	0
NC_036790.1	25220001	25230000	242	0.237037	210	0.28247	mef2d	0
NC_036790.1	5990001	6000000	205	0.204402	197	0.273982	LOC101465983	0
NC_036790.1	6000001	6010000	199	0.230967	182	0.33394	LOC101465983	0
NC_036790.1	6010001	6020000	241	0.215692	256	0.209923	LOC101465983	0
NC_036790.1	6020001	6030000	122	0.265261	121	0.274636	LOC101465983	0
NC_036790.1	6030001	6040000	210	0.209415	179	0.311911	LOC101465983	0
NC_036790.1	6040001	6050000	219	0.383631	204	0.521395	LOC101465983	0
NC_036790.1	6050001	6060000	213	0.218834	181	0.447018	LOC101465983	0
NC_036790.1	6070001	6080000	214	0.209881	216	0.309205	LOC101465983	0
NC_036790.1	6080001	6090000	228	0.232968	224	0.277823	LOC101465983	0
NC_036790.1	6090001	6100000	186	0.209919	178	0.29387	LOC101465983	0
NC_036790.1	6100001	6110000	195	0.299291	177	0.32483	LOC101465983	0
NC_036790.1	6110001	6120000	199	0.327934	205	0.464975	LOC101465983	0
NC_036790.1	6130001	6140000	58	0.237441	50	0.263156	LOC101465895	0
NC_036790.1	6140001	6150000	156	0.219447	165	0.294271	LOC101465895	0
NC_036790.1	6180001	6190000	199	0.259107	184	0.244429	LOC101465895	0
NC_036790.1	6250001	6260000	218	0.310357	221	0.284476	LOC101465895	0
NC_036790.1	6260001	6270000	117	0.201942	113	0.329484	LOC101465895	0
NC_036790.1	6280001	6290000	239	0.215158	232	0.244252	LOC101465895	0
NC_036790.1	6410001	6420000	157	0.219881	169	0.249275	ptk2	0
NC_036790.1	6440001	6450000	239	0.329497	245	0.368807	LOC101483424	0
NC_036790.1	6520001	6530000	205	0.206937	209	0.202707	mtbp	0
NC_036790.1	6740001	6750000	188	0.247942	187	0.230279	LOC101479942	0
NC_036790.1	6790001	6800000	191	0.228103	168	0.249622	colec10	5548
NC_036790.1	6810001	6820000	184	0.211698	176	0.239252	colec10	0
NC_036790.1	6820001	6830000	169	0.246753	183	0.218288	mal2	0
NC_036790.1	7030001	7040000	290	0.282362	279	0.224569	cdkal1	0
NC_036790.1	7120001	7130000	239	0.220038	239	0.233383	cdkal1	0
NC_036790.1	7130001	7140000	172	0.201287	177	0.247637	cdkal1	0
NC_036790.1	7270001	7280000	214	0.217441	225	0.253637	LOC106675680	-12699
NC_036790.1	7480001	7490000	207	0.208917	212	0.206749	LOC101476487	0
NC_036790.1	7500001	7510000	135	0.269183	123	0.374463	LOC101476487	-19191
NC_036790.1	7560001	7570000	226	0.200875	215	0.230103	LOC106675675	0
NC_036790.1	7570001	7580000	151	0.227213	147	0.266187	LOC106675675	0
NC_036790.1	7580001	7590000	199	0.242321	168	0.291969	LOC106675676	0
NC_036790.1	7590001	7600000	347	0.202397	311	0.27437	LOC106675676	0
NC_036790.1	7610001	7620000	123	0.288347	105	0.42023	LOC106675677	0
NC_036790.1	7620001	7630000	174	0.252603	180	0.380275	LOC106675677	0
NC_036790.1	7630001	7640000	150	0.323227	166	0.363466	LOC106675677	0
NC_036790.1	7680001	7690000	209	0.228647	198	0.344867	nrsn1	19503
NC_036790.1	7690001	7700000	157	0.260394	155	0.291248	nrsn1	9503
NC_036790.1	7970001	7980000	163	0.201538	139	0.339736	irx2	0
NC_036790.1	8110001	8120000	160	0.202605	141	0.314008	LOC101473954	0
NC_036790.1	8120001	8130000	197	0.234441	152	0.252243	LOC101473954	0
NC_036790.1	8290001	8300000	186	0.22769	177	0.325506	adamts16	0
NC_036790.1	8310001	8320000	152	0.220417	147	0.218156	adamts16	0
NC_036790.1	8360001	8370000	260	0.247657	226	0.351544	LOC101472871	0
NC_036790.1	8510001	8520000	164	0.298074	160	0.247061	trmt11	12801
NC_036790.1	9370001	9380000	173	0.212411	183	0.25163	eif3h	0
NC_036790.1	9520001	9530000	241	0.216136	216	0.378123	LOC101478087	0
NC_036790.1	9530001	9540000	228	0.306598	228	0.40058	LOC101478087	0
NC_036790.1	9550001	9560000	159	0.219801	159	0.296161	LOC101478087	0
NC_036790.1	9590001	9600000	172	0.215222	176	0.349948	LOC101478087	0
NC_036790.1	9600001	9610000	187	0.227341	190	0.211753	LOC101478087	0
NC_036790.1	9610001	9620000	185	0.205815	179	0.209442	LOC101478087	0
NC_036790.1	9620001	9630000	193	0.26072	185	0.249776	LOC101478087	0
NC_036790.1	9650001	9660000	153	0.220468	135	0.23634	LOC101478087	0
NC_036790.1	9690001	9700000	233	0.209963	187	0.301037	LOC101478087	0
NC_036790.1	9740001	9750000	188	0.20152	162	0.23756	ankib1	0
NC_036790.1	9820001	9830000	168	0.232711	158	0.273397	rbms3	11486
NC_036790.1	9850001	9860000	241	0.215333	223	0.235519	rbms3	0
NC_036790.1	9910001	9920000	231	0.248122	223	0.267014	rbms3	0
NC_036790.1	9920001	9930000	226	0.264992	224	0.244639	rbms3	0
NC_036790.1	9990001	10000000	224	0.210956	199	0.273886	rbms3	0
