## Supplementary material for "Cellular profiling of a recently-evolved social behavior": S13_CDG_module_enrich

### Sheet: cdg_module
mzebra	human
cobl	COBL
ddr1	DDR1
fhod3	FHOD3
grik5	GRIK5
LOC101476914	RHBG
LOC101477204
LOC101479283	KIRREL2
LOC105941351	PCSK2
nbeal2	NBEAL2
plekhf2	PLEKHF2
plekhg4b	PLEKHG4B
wdr73	WDR73

### Sheet: primary
cluster	d	p_val_adj	p_perm
1_RG/MG	3.70707	0	0
2_OPC/Oligo	1.16905	0	0.0026
3_Peri	0.355359	0.00255376	0.1342
4_GABA	-0.115054	1	0.703
5_GABA	-0.163571	1	0.6694
6_GABA	-0.117652	1	0.6544
7_GABA	-0.519942	1	0.9212
8_Glut	-0.333018	1	0.9738
9_Glut	-0.199362	1	0.8587
10_Glut	-0.310149	1	0.9417
11_Glut	-0.370424	1	0.9922
12_Glut	-0.372182	1	0.926
13_Glut	-0.527147	1	0.9841
14_Glut	-0.598013	1	0.9571
15_GABA/Glut	-0.153784	1	0.8289

### Sheet: secondary
cluster	d	p_val_adj	p_perm
1.1_RG	2.85545	0	0
1.2_RG	4.21937	0	0
1.3_MG	-0.0629309	1	0.2408
2.1_OPC	1.81286	0	0.0002
2.2_Oligo	-0.327346	1	0.4928
3_Peri	0.355359	0.00902327	0.1385
4.1_GABA	-0.132047	1	0.7082
4.2_GABA	-0.242512	1	0.8449
4.3_GABA	0.201174	0	0.1529
4.4_GABA	0.0381973	1	0.3965
4.5_GABA	-0.228415	1	0.8245
4.6_GABA	-0.312608	1	0.9385
4.7_GABA	-0.0331671	1	0.5051
4.8_GABA	-0.085439	1	0.6095
5.1_GABA	-0.227322	1	0.732
5.2_GABA	-0.06333	1	0.541
6_GABA	-0.117652	1	0.643
7_GABA	-0.519942	1	0.9236
8.1_Glut	-0.382608	1	0.9291
8.2_Glut	-0.356057	1	0.929
8.3_Glut	-0.287381	1	0.9243
8.4_Glut	-0.184024	1	0.8562
8.5_Glut	-0.252792	1	0.8068
8.6_Glut	-0.011943	1	0.5139
8.7_Glut	-0.345165	1	0.935
8.8_Glut	-0.295029	1	0.9368
8.9_Glut	-0.0924894	1	0.6586
8.10_Glut	-0.304057	1	0.9331
8.11_Glut	-0.118302	1	0.6878
8-9_Glut	-0.173436	1	0.8418
9.1_Glut	-0.299782	1	0.9317
9.2_Glut	0.0389919	1	0.4372
9.3_Glut	-0.277085	1	0.8592
9.4_Glut	-0.0195714	1	0.5364
9.5_Glut	-0.0781806	1	0.5729
9.6_Glut	-0.386904	1	0.9627
9.7_Glut	-0.116049	1	0.7228
9.8_Glut	-0.14373	1	0.7697
10.1_Glut	-0.307341	1	0.9281
10.2_Glut	-0.290086	1	0.9534
11.1_Glut	-0.336277	1	0.9683
11.2_Glut	-0.382614	1	0.9844
11.3_Glut	-0.408135	1	0.9851
12_Glut	-0.372182	1	0.9242
13_Glut	-0.528353	1	0.9851
14_Glut	-0.598013	1	0.9603
15.1_GABA/Glut	-0.220251	1	0.8958
15.2_GABA	-0.0282131	1	0.5981
15.3_GABA	-0.220062	1	0.7766
15.4_GABA	-0.122124	1	0.7467
15.5_GABA/Glut	-0.0958499	1	0.6706
15.6_Glut	-0.1807	1	0.6961
15.7_Glut	-0.0204696	1	0.4061

### Sheet: rgc_subcluster
RG_subcluster	d	p_val_adj	p_perm
0	-0.570998	1	0.8444
1	0.68327	0	0.0196
2	0.32027	2.84446e-08	0.0459
3	0.330376	1.51362e-05	0.3727
4	0.152411	0.133759	0.6867
5	-0.25638	1	0.9037
6	0.0190922	1	0.4852
7	0.223878	0.119367	0.3996
8	-0.395716	1	0.891
9	-1.02331	1	0.8315
10	-1.33206	1	0.9715
