## Supplementary material for "Cellular profiling of a recently-evolved social behavior": S14_CDG_module_TF_correlations

gene	cdg_module_cor	p
aatf	-0.046077618	0.044675983
abt1	-0.012270838	0.593064333
abtb1	0.058010042	0.011458425
ahrr	-0.014985208	0.513998182
aip	NA	NA
aire	-0.009708114	0.672450739
alx3	-0.020827359	0.36435107
ankfy1	0.0214054	0.351188326
ankra2	0.002165863	0.924854258
ankrd1	NA	NA
ankrd2	NA	NA
ankrd6	0.020915331	0.362328204
arid3a	0.018247449	0.42677576
arid3b	-0.01271826	0.579655712
arid4a	0.035046815	0.126831506
arid5b	0.124344632	5.44E-08
asb1	0.060361121	0.008512025
asb10	NA	NA
asb12	0.039189742	0.087762026
asb15	-0.008396077	0.714629456
asb4	-0.020827359	0.36435107
asb6	0.066550221	0.003714985
ascl1	-0.070670885	0.002059693
ash2l	0.082569201	0.000315847
atf1	-0.021660567	0.345474861
atf2	0.0256362	0.264161177
atf6	0.027630075	0.228787911
atf7	0.038816228	0.090829475
atm	-0.012582702	0.583703175
b3gat3	0.018226874	0.427297401
barhl1	NA	NA
barx1	0.001411131	0.950998338
barx2	0.010117746	0.659482905
batf	0.045208587	0.048862682
baz1a	-0.017274648	0.451842564
baz1b	0.010585244	0.644807321
baz2a	0.011163219	0.62685358
bbx	0.088653058	0.000109572
bcl3	0.038606062	0.092592972
bcl6b	-0.04306585	0.060608937
bcor	-0.087389239	0.000137293
bdp1	0.002956797	0.897543356
blzf1	0.000581441	0.979798862
bmi1	-0.029993493	0.191390985
bnc1	-0.023180248	0.312683054
bpnt1	-0.019427646	0.397479686
brca1	-0.033752692	0.141478098
brpf1	-0.011853568	0.60569581
bsx	NA	NA
btf3	0.037409405	0.103163647
c1d	0.016104086	0.483078696
camk4	0.00797053	0.728506638
carhsp1	-0.026913235	0.24109588
carm1	0.037943532	0.09833261
caskin1	0.053481124	0.019768756
cbfb	-0.02041942	0.37382337
ccnc	0.0304308	0.184994592
ccnh	0.010832581	0.637098091
ccnk	0.014889981	0.516676401
ccnt2	-0.00218207	0.924293615
cdc5l	0.009026666	0.694239216
cdk2	-0.03112656	0.175145758
cdk7	-0.02770255	0.227568866
cdk9	-0.021718623	0.344183247
cdkn2d	0.038635115	0.092347565
cdx4	NA	NA
cebpa	-0.016989431	0.459346629
cebpd	0.002964213	0.897287798
cebpz	0.006028793	0.792898048
chd4	0.037133153	0.105735241
cic	0.032872572	0.152158468
cited1	-0.073451726	0.00135974
clp1	0.021342551	0.352604708
cnot8	-0.01903606	0.407063021
cops2	0.037855831	0.099113219
cops5	0.039807255	0.082874355
creb3l1	0.040596652	0.076949703
creb3l4	0.038016309	0.097688566
creb5	0.038287338	0.095319671
crebbp	0.005029228	0.826635751
ctnnbl1	0.007096067	0.757299258
dazap2	0.020111203	0.381080137
dbx1	0.015548897	0.498293598
dbx2	-0.024108824	0.293688901
ddit3	0.008377498	0.715233392
ddx20	-0.01248904	0.586507397
deaf1	0.006485278	0.777614433
dedd2	0.073036933	0.001447906
dlx1	-0.024255773	0.29075546
dlx2	-0.018813133	0.412579718
dlx5	-0.024474063	0.286434352
dlx6	-0.047082159	0.040217271
dmap1	-0.033436538	0.145246392
dmrt2	NA	NA
dmrt3	-0.075871596	0.00093667
dmrta1	NA	NA
dmrta2	-0.000520211	0.981925797
dmtf1	0.019064868	0.406353333
dnmt1	-0.022918187	0.318186662
dot1l	0.021525361	0.348494852
dpf2	0.042871057	0.061783978
dr1	-0.00867842	0.705473616
drap1	0.003924728	0.864288283
drg1	0.0117391	0.609181878
e2f1	-0.048382541	0.035010457
e2f2	-0.021337744	0.352713199
e2f3	-0.026344099	0.251194182
e2f4	-0.00196586	0.931775664
e4f1	0.005496336	0.810825843
eed	-0.0065487	0.775497615
egr1	-0.030421848	0.18512392
egr3	0.066479561	0.003751756
ehf	NA	NA
elavl2	-0.002431288	0.915677667
elk3	-0.072246087	0.001630753
elk4	0.05593557	0.014775436
eloa	0.028423721	0.215690194
emx2	0.042637923	0.063215008
en2	-0.031946604	0.164045913
ep300	0.000163618	0.994314822
ercc2	0.012022241	0.600575289
ercc3	0.040671016	0.076409821
ets1	-0.08249983	0.000319558
etv1	-0.043832946	0.056160113
etv4	-0.003939606	0.86377884
etv6	-0.025768876	0.261696402
evx1	NA	NA
evx2	NA	NA
ezh1	0.114700708	5.40E-07
ezh2	0.003113533	0.892144597
fah	0.012530376	0.585269026
fbxw7	0.052184285	0.022959148
fem1b	-0.009188686	0.689035051
fem1c	0.040501611	0.077644214
fev	-0.04306585	0.060608937
fhl2	NA	NA
fli1	-0.04306585	0.060608937
fosb	0.047972144	0.036587811
fosl1	NA	NA
fosl2	0.026740634	0.244127716
foxa2	NA	NA
foxb2	0.001411131	0.950998338
foxc1	-0.009708114	0.672450739
foxd3	-0.020827359	0.36435107
foxe1	NA	NA
foxf2	NA	NA
foxk1	0.06532814	0.004399406
foxl1	NA	NA
foxn2	0.030873763	0.178677989
foxn4	-0.04306585	0.060608937
foxo3	-0.032124622	0.161707853
foxp1	-0.03858568	0.092765444
foxp2	-0.057746812	0.011839036
foxp3	0.023649622	0.302983126
foxp4	-0.221549566	1.52E-22
fus	0.109948992	1.57E-06
gabpa	-0.051703043	0.024251979
gata3	NA	NA
gata4	NA	NA
gata6	NA	NA
gbx1	-0.010005761	0.663018093
gbx2	NA	NA
gcm2	NA	NA
gli3	-0.108953682	1.95E-06
glis2	0.091291117	6.78E-05
gmeb2	0.023369756	0.308742405
gtf2a1	-0.020800571	0.364968445
gtf2b	0.022891612	0.318748284
gtf2e1	-0.004264022	0.852684759
gtf2e2	0.06189453	0.006975304
gtf2f2	0.08003804	0.00048092
gtf2h1	-0.002195545	0.923827513
gtf2h4	0.018711221	0.41511638
gtf2ird1	0.023066241	0.315069595
gtf3c1	0.018596488	0.41798315
gtf3c4	-0.001733022	0.939839881
hand1	NA	NA
hand2	NA	NA
hbp1	0.03798786	0.097939929
hdac10	0.004542502	0.843184614
hdac11	0.011770069	0.608237863
hdac2	0.000571183	0.980155185
hdac3	0.042279188	0.065470387
hdac5	0.013919059	0.544389925
hdac6	0.002614141	0.909362298
hdac8	0.049414584	0.031298056
hdac9	0.005693232	0.804184244
helz	0.062078053	0.00680916
hes1	0.10712429	2.89E-06
hey2	0.108371804	2.21E-06
hhex	NA	NA
hic1	-0.092417807	5.50E-05
hif1a	0.051673689	0.024332838
hipk2	0.106869398	3.05E-06
hivep1	0.023897039	0.297951395
hivep2	0.07320826	0.00141087
hlf	0.034954278	0.127838032
hlx	NA	NA
hmga1	0.023536044	0.305311738
hmga2	-0.052098915	0.023184028
hmx2	NA	NA
hoxa2	NA	NA
hoxa5	NA	NA
hoxa7	NA	NA
hoxb3	NA	NA
hoxb8	NA	NA
hoxb9	-0.009708114	0.672450739
hoxc11	NA	NA
hoxc12	-0.020827359	0.36435107
hoxc13	NA	NA
hoxc4	0.00839774	0.714575415
hoxc5	NA	NA
hoxc6	NA	NA
hoxc8	NA	NA
hoxc9	NA	NA
hoxd10	NA	NA
hoxd12	NA	NA
hoxd3	NA	NA
hoxd4	NA	NA
hsbp1	0.044793602	0.050975223
hsf1	0.113181338	7.62E-07
hsf2	0.032057916	0.162580999
hsf2bp	NA	NA
htatip2	0.019162979	0.403941942
htr5a	NA	NA
id2	-0.013762154	0.548936829
ighmbp2	0.02830489	0.21761618
ikbkb	-0.025426991	0.268080145
ikbkg	0.041422208	0.07112744
ilf3	0.027715865	0.227345417
ing1	0.023385689	0.308412599
ing3	0.008544912	0.709797802
ing4	0.028643249	0.212164476
insm2	NA	NA
irf5	0.039893345	0.082210792
irf7	0.027227742	0.235639671
irx2	NA	NA
irx3	0.023649622	0.302983126
irx5	0.012530376	0.585269026
irx6	NA	NA
ivns1abp	0.173606719	2.57E-14
jmy	0.036927418	0.107683203
keap1	0.014756863	0.520432394
klf12	0.154360098	1.35E-11
klf15	0.075452481	0.000999888
klf4	0.04866027	0.033976235
kmt2a	0.038701157	0.091791659
l3mbtl2	-0.033016638	0.150369415
ldb2	-0.032821739	0.152793567
lhx2	-0.01320774	0.565151546
lhx3	NA	NA
lhx4	NA	NA
lhx5	-0.083648661	0.000263061
lhx6	-0.028485696	0.21469061
lhx9	0.021782583	0.342763838
lmo2	0.002714629	0.905894028
LOC101463617	-0.012465313	0.587218768
LOC101463756	NA	NA
LOC101463796	NA	NA
LOC101463801	-0.069421756	0.002470855
LOC101463831	-0.010419862	0.649983527
LOC101463983	0.037544102	0.101927918
LOC101464004	-0.018378294	0.423467105
LOC101464068	0.027071219	0.23834409
LOC101464244	0.034768867	0.129873434
LOC101464281	0.062971706	0.006049829
LOC101464329	0.016995995	0.459173149
LOC101464334	0.015763814	0.492373765
LOC101464381	NA	NA
LOC101464457	0.089259673	9.82E-05
LOC101464564	-0.000766574	0.97336883
LOC101464601	NA	NA
LOC101464621	0.02874702	0.210512409
LOC101464700	0.088696273	0.000108725
LOC101464776	0.045888112	0.045562221
LOC101465085	-0.094173914	3.95E-05
LOC101465102	-0.054939667	0.01664911
LOC101465128	0.081444191	0.000381296
LOC101465244	-0.129161961	1.62E-08
LOC101465260	0.034768867	0.129873434
LOC101465317	0.014524657	0.527017686
LOC101465325	0.020871428	0.363336854
LOC101465362	-0.009057548	0.693246144
LOC101465514	-0.011006356	0.631705036
LOC101465538	0.019294595	0.400720502
LOC101465599	0.025052391	0.275196591
LOC101465673	NA	NA
LOC101465700	0.058805539	0.010373312
LOC101465785	0.047966275	0.036610799
LOC101465806	NA	NA
LOC101465807	0.032457875	0.157398668
LOC101465825	NA	NA
LOC101465991	NA	NA
LOC101466115	-0.019068071	0.40627448
LOC101466116	0.045402726	0.047899894
LOC101466168	NA	NA
LOC101466270	NA	NA
LOC101466282	0.119799939	1.64E-07
LOC101466323	-0.010459881	0.648729447
LOC101466388	NA	NA
LOC101466424	-0.009708114	0.672450739
LOC101466481	0.00215009	0.9253999
LOC101466517	-0.084519687	0.000226617
LOC101466650	-0.004079092	0.859005391
LOC101466669	-0.031946604	0.164045913
LOC101466677	NA	NA
LOC101466722	-0.007138957	0.755878805
LOC101466805	-0.00752998	0.742967291
LOC101466818	NA	NA
LOC101466937	-0.002377328	0.91754234
LOC101466950	NA	NA
LOC101467034	-0.020081365	0.381787226
LOC101467118	-0.015418832	0.501894465
LOC101467145	0.139736187	9.63E-10
LOC101467205	NA	NA
LOC101467215	-0.012508413	0.585926855
LOC101467256	0.048838481	0.033326443
LOC101467357	-0.005053279	0.825819952
LOC101467413	-0.093620537	4.39E-05
LOC101467433	NA	NA
LOC101467549	0.12042928	1.41E-07
LOC101467610	0.030352507	0.186128006
LOC101467647	NA	NA
LOC101467809	-0.002696214	0.906529491
LOC101467858	0.012530376	0.585269026
LOC101467917	0.037398052	0.10326834
LOC101467957	-0.059131521	0.009955718
LOC101468030	0.071227907	0.001897413
LOC101468084	NA	NA
LOC101468133	0.001413842	0.950904339
LOC101468140	NA	NA
LOC101468329	-0.029236492	0.202845258
LOC101468354	-0.002747901	0.904746069
LOC101468393	0.102770792	7.21E-06
LOC101468601	NA	NA
LOC101468806	NA	NA
LOC101468818	-0.0622042	0.006697028
LOC101468935	0.009789019	0.669881623
LOC101469072	-0.000766893	0.973357781
LOC101469092	0.038866336	0.090413029
LOC101469131	0.056450404	0.013881681
LOC101469143	-0.074439334	0.001169361
LOC101469224	0.043365631	0.058836769
LOC101469278	0.053223918	0.020368856
LOC101469363	-0.048404217	0.034928782
LOC101469470	-0.016552806	0.470968202
LOC101469595	0.009053657	0.693371221
LOC101469646	-0.031506629	0.169933555
LOC101469665	0.007855121	0.732285766
LOC101469837	0.032346951	0.158823228
LOC101469848	NA	NA
LOC101469859	0.002835825	0.901713468
LOC101469903	0.057531127	0.012159207
LOC101469968	-0.009759136	0.670830109
LOC101470206	0.012530376	0.585269026
LOC101470264	0.126261685	3.38E-08
LOC101470350	-0.009248606	0.687114092
LOC101470364	NA	NA
LOC101470386	0.002972384	0.897006256
LOC101470458	-0.011316494	0.622128631
LOC101470509	-0.025410131	0.268397709
LOC101470535	-0.023640572	0.303168235
LOC101470553	0.04832225	0.035238485
LOC101470598	0.000472097	0.983597245
LOC101470617	0.019138309	0.404547474
LOC101470618	0.033748989	0.141521798
LOC101470651	-0.029079842	0.205276616
LOC101470732	NA	NA
LOC101470750	0.107302895	2.78E-06
LOC101470796	NA	NA
LOC101470833	0.01514905	0.509407099
LOC101470944	0.034700891	0.130625923
LOC101470959	0.223032456	7.80E-23
LOC101471115	0.012530376	0.585269026
LOC101471215	0.103923033	5.68E-06
LOC101471253	0.022819628	0.320272833
LOC101471314	0.045888112	0.045562221
LOC101471355	-0.027203906	0.236050101
LOC101471392	0.044116569	0.054585561
LOC101471475	-0.044665523	0.051642462
LOC101471653	NA	NA
LOC101471656	NA	NA
LOC101471797	0.077878499	0.000682095
LOC101471978	0.000759344	0.973619929
LOC101472002	0.078948863	0.000574224
LOC101472045	0.018530553	0.419635892
LOC101472077	NA	NA
LOC101472144	0.067189372	0.00339695
LOC101472216	0.011654107	0.611776048
LOC101472282	-0.05539033	0.015776856
LOC101472303	-0.028326332	0.217267738
LOC101472372	-0.026941661	0.240599101
LOC101472377	0.012914502	0.573819794
LOC101472434	0.017216759	0.453359998
LOC101472490	0.034940503	0.127988401
LOC101472491	NA	NA
LOC101472766	NA	NA
LOC101472819	0.005842376	0.799162769
LOC101472998	-0.02324282	0.311378285
LOC101473001	-0.020827359	0.36435107
LOC101473072	-0.013683816	0.55121397
LOC101473138	0.034768867	0.129873434
LOC101473154	-0.036227391	0.114524655
LOC101473158	0.048207817	0.035674772
LOC101473163	NA	NA
LOC101473181	0.043765658	0.056539161
LOC101473210	0.086213562	0.000168894
LOC101473292	-0.038063417	0.097273486
LOC101473404	NA	NA
LOC101473510	NA	NA
LOC101473954	NA	NA
LOC101474036	-0.020827359	0.36435107
LOC101474087	0.020790663	0.365196954
LOC101474139	0.043626708	0.057328633
LOC101474152	0.034768867	0.129873434
LOC101474234	0.034179656	0.136508737
LOC101474468	NA	NA
LOC101474524	-0.008428267	0.71358348
LOC101474559	NA	NA
LOC101474561	-0.058398943	0.010915958
LOC101474726	0.00426343	0.852704966
LOC101474920	0.034768867	0.129873434
LOC101474948	0.044836668	0.050752493
LOC101474965	-0.027984275	0.222874196
LOC101475150	0.016783861	0.464798151
LOC101475152	0.023649622	0.302983126
LOC101475168	-0.051201994	0.025664562
LOC101475315	-0.033066605	0.149752672
LOC101475410	NA	NA
LOC101475422	-0.025571201	0.265374508
LOC101475508	0.015662936	0.495147711
LOC101475603	-0.003459391	0.880249549
LOC101475611	0.011080391	0.629413289
LOC101475633	0.034768867	0.129873434
LOC101475680	-0.024848794	0.279117974
LOC101475698	0.064382548	0.005005239
LOC101475787	0.018016777	0.432645234
LOC101475876	-0.030733046	0.180666977
LOC101475920	NA	NA
LOC101476023	0.014918844	0.515863874
LOC101476034	0.030755266	0.180351824
LOC101476055	0.052134081	0.023091164
LOC101476117	NA	NA
LOC101476133	0.084705272	0.000219491
LOC101476136	NA	NA
LOC101476262	NA	NA
LOC101476294	0.08280987	0.000303285
LOC101476299	-0.061402577	0.007438764
LOC101476308	0.021694649	0.344716238
LOC101476322	0.034572355	0.132058039
LOC101476376	0.155164854	1.06E-11
LOC101476499	NA	NA
LOC101476507	NA	NA
LOC101476597	0.056540939	0.013729539
LOC101476641	-0.117733858	2.67E-07
LOC101476653	-0.009708114	0.672450739
LOC101476668	-0.020596518	0.369692622
LOC101476707	NA	NA
LOC101476736	NA	NA
LOC101476880	0.100594143	1.12E-05
LOC101476901	NA	NA
LOC101476906	-0.047738862	0.037511105
LOC101476922	-0.037110188	0.105951279
LOC101477213	NA	NA
LOC101477216	0.082779428	0.000304847
LOC101477464	NA	NA
LOC101477487	-0.001747384	0.939342261
LOC101477516	NA	NA
LOC101477525	0.034391032	0.134098918
LOC101477556	-0.007652271	0.738943844
LOC101477682	0.052582738	0.021934414
LOC101477839	0.086011816	0.000174962
LOC101477868	0.022930547	0.317925667
LOC101477985	0.002025666	0.929705422
LOC101478070	-0.000948912	0.967037588
LOC101478100	-0.075803108	0.000946741
LOC101478141	-0.001850564	0.935768067
LOC101478180	0.135116408	3.39E-09
LOC101478337	-0.058486695	0.010796756
LOC101478368	0.01062554	0.64354871
LOC101478719	0.00561165	0.806934466
LOC101478757	-0.035151203	0.125703474
LOC101479009	NA	NA
LOC101479089	-0.061136874	0.007700389
LOC101479124	-0.02993729	0.192224701
LOC101479169	0.028335881	0.217112701
LOC101479183	-0.034676434	0.130897479
LOC101479256	-0.011599005	0.613460499
LOC101479307	0.030428122	0.185033271
LOC101479308	0.034768867	0.129873434
LOC101479381	0.010111924	0.659666516
LOC101479448	0.081030854	0.000408375
LOC101479469	0.080373587	0.000455155
LOC101479520	-0.026169225	0.254355392
LOC101479529	0.023219537	0.311863354
LOC101479578	-0.020179692	0.379460189
LOC101479659	0.006662033	0.771719144
LOC101479668	-0.05226602	0.02274562
LOC101479682	-0.002070802	0.928143317
LOC101479683	0.010014286	0.662748703
LOC101479794	-0.009023258	0.694348834
LOC101479820	-0.002853565	0.901101769
LOC101479828	-0.002833296	0.901800687
LOC101479865	0.065497492	0.004298197
LOC101479964	-0.151044408	3.70E-11
LOC101480091	-0.001941907	0.932604946
LOC101480383	0.023649622	0.302983126
LOC101480430	0.033825138	0.140625263
LOC101480445	-0.058605314	0.010637461
LOC101480486	NA	NA
LOC101480680	-0.134408446	4.10E-09
LOC101480748	NA	NA
LOC101480869	-0.02767213	0.228079977
LOC101481117	NA	NA
LOC101481121	0.0215363	0.348249899
LOC101481144	0.029532278	0.198311677
LOC101481215	0.016882201	0.462185807
LOC101481278	0.058268586	0.011095193
LOC101481316	NA	NA
LOC101481333	-0.020827359	0.36435107
LOC101481452	-0.025001063	0.276181626
LOC101481621	NA	NA
LOC101481640	-0.008938793	0.697067762
LOC101481777	-0.012682086	0.580734509
LOC101481788	NA	NA
LOC101481851	0.019611422	0.393029366
LOC101481852	-0.031946604	0.164045913
LOC101481911	0.076737404	0.000817622
LOC101481917	NA	NA
LOC101481947	-0.019180791	0.40350505
LOC101481992	-0.016759554	0.465445123
LOC101482010	0.071413193	0.00184609
LOC101482089	0.002955778	0.897578473
LOC101482175	-0.032694026	0.154398106
LOC101482179	-0.060861647	0.007980053
LOC101482248	0.217926633	7.53E-22
LOC101482258	-0.009708114	0.672450739
LOC101482274	NA	NA
LOC101482286	0.231511914	1.59E-24
LOC101482410	0.026299369	0.25200015
LOC101482562	0.022052757	0.336809441
LOC101482600	0.048590085	0.034235099
LOC101482632	0.023612537	0.303742142
LOC101482697	NA	NA
LOC101482719	0.014379723	0.531149398
LOC101482740	0.001362159	0.952696866
LOC101482746	-0.069124338	0.002579221
LOC101482876	0.001161527	0.959657703
LOC101482945	-0.060213366	0.008675008
LOC101482974	0.055412481	0.015735039
LOC101483038	-0.045155091	0.04913082
LOC101483167	-0.084681622	0.000220387
LOC101483298	-0.00579679	0.800696722
LOC101483327	-0.010040086	0.661933723
LOC101483328	-0.023714737	0.301653429
LOC101483333	0.029889153	0.192940896
LOC101483428	0.075689395	0.000963684
LOC101483478	NA	NA
LOC101483522	0.023649622	0.302983126
LOC101483581	0.009457083	0.680446386
LOC101483700	0.019729677	0.390181722
LOC101483718	NA	NA
LOC101483739	0.05414738	0.018285482
LOC101483795	0.012530376	0.585269026
LOC101483827	0.036511853	0.11170445
LOC101483858	0.182018507	1.31E-15
LOC101483894	0.009541893	0.677741035
LOC101483949	-0.012825336	0.576468
LOC101483987	0.021410497	0.351073605
LOC101484133	-0.053274215	0.020250272
LOC101484260	NA	NA
LOC101484292	-0.012410223	0.588871946
LOC101484410	-0.014450498	0.529129731
LOC101484443	-0.001763569	0.938781537
LOC101484507	0.183934646	6.52E-16
LOC101484549	-0.015979904	0.486459866
LOC101484750	0.014842747	0.518007533
LOC101484769	0.024325613	0.289368217
LOC101484828	NA	NA
LOC101484836	-0.032642203	0.155052825
LOC101485022	-0.054838787	0.016850062
LOC101485124	NA	NA
LOC101485140	0.038929684	0.089888748
LOC101485322	-0.025950927	0.258340267
LOC101485387	-0.016590173	0.469967307
LOC101485403	NA	NA
LOC101485412	NA	NA
LOC101485414	0.057343642	0.012443721
LOC101485439	0.019155609	0.40412277
LOC101485532	0.034201882	0.136253791
LOC101485591	0.017923315	0.435036627
LOC101485630	-0.056898269	0.013143332
LOC101485678	NA	NA
LOC101485691	NA	NA
LOC101485743	-0.023717307	0.301601034
LOC101485806	NA	NA
LOC101485836	-0.037315454	0.104032589
LOC101485884	0.136643771	2.25E-09
LOC101485975	-0.053234399	0.020344096
LOC101486034	0.011750935	0.608821055
LOC101486038	8.21E-05	0.997147518
LOC101486072	-0.003300051	0.885726544
LOC101486097	NA	NA
LOC101486184	NA	NA
LOC101486216	-0.012433644	0.588168867
LOC101486309	0.015050578	0.512163854
LOC101486354	NA	NA
LOC101486384	0.030323671	0.186546736
LOC101486388	NA	NA
LOC101486620	-0.014171189	0.537122865
LOC101486623	0.014639367	0.523759237
LOC101486827	NA	NA
LOC101486868	-0.030673144	0.181518642
LOC101487056	NA	NA
LOC101487145	NA	NA
LOC101487224	-0.008764651	0.702685696
LOC101487230	0.014008776	0.541798434
LOC101487360	NA	NA
LOC101487385	NA	NA
LOC101487394	NA	NA
LOC101487513	0.034768867	0.129873434
LOC101487525	-0.04306585	0.060608937
LOC101487601	-0.025669179	0.263547012
LOC101487673	0.011413489	0.619146599
LOC101487688	-0.005630918	0.806284707
LOC101487706	0.032956726	0.15111146
LOC101487799	0.080025533	0.000481906
LOC101487800	-0.025657247	0.263769117
LOC101487819	0.00943004	0.681309926
LOC101487863	0.031763181	0.166481495
LOC101488069	-0.020827359	0.36435107
LOC101488082	NA	NA
LOC101488121	2.63E-05	0.999086566
LOC106674455	-0.004750478	0.836104434
LOC106674688	0.003139673	0.891244684
LOC106674893	NA	NA
LOC106675092	NA	NA
LOC106675421	NA	NA
LOC106675455	NA	NA
LOC106676497	0.141141172	6.51E-10
LOC112429649	0.049718385	0.030271697
LOC112429986	-0.005644044	0.80584214
LOC112430645	0.0306957	0.181197605
LOC112431163	0.019280643	0.401061255
LOC112431452	NA	NA
LOC112434771	NA	NA
LOC112435102	NA	NA
LOC112435753	NA	NA
LOC112436253	0.009996078	0.663324124
LOC112436427	NA	NA
LOC112436452	NA	NA
lrrc6	-0.010954604	0.633309129
lsm11	0.02173311	0.343861425
lsm4	0.037501678	0.102315841
mafa	NA	NA
mafk	0.034401575	0.133979588
maml1	0.040643951	0.076605956
map3k12	0.050036697	0.029227446
mapk1	0.040969489	0.074273898
mapk8	0.027458616	0.231690333
max	0.042474964	0.064231461
mcm2	-0.073049486	0.001445163
mcm3	-0.084467164	0.000228673
mcm4	-0.040605259	0.076887057
mcm5	-0.038025293	0.097609296
mcm7	-0.052501019	0.022141273
mcm8	-0.02465671	0.282852267
mecp2	0.000473864	0.98353585
mef2b	0.032560368	0.156091007
mef2d	0.161841423	1.30E-12
men1	-0.01574307	0.49294351
meox1	NA	NA
meox2	NA	NA
mitfa	-0.044473464	0.052656682
mllt1	-0.0232591	0.311039379
mllt10	0.02821488	0.219083237
mllt6	0.012359276	0.590402747
mnat1	0.039978136	0.081561463
mpl	NA	NA
msc	NA	NA
msx1	NA	NA
mta1	0.063228308	0.005846354
mta2	0.015771391	0.492165758
mta3	-0.0012521	0.956514904
mtf1	0.014970956	0.514398542
mtf2	-0.009439571	0.681005541
musk	-0.031230837	0.173704
myb	NA	NA
mybbp1a	0.003293524	0.885951006
mybl1	-0.03236572	0.158581504
mybl2	-0.057896366	0.01162144
myc	0.006376666	0.781243326
mycbp	0.020023587	0.383158674
myef2	0.026513881	0.248151299
myf5	NA	NA
myf6	NA	NA
myocd	-0.044283818	0.053674435
myog	NA	NA
nab1	-0.00066815	0.976787112
nab2	0.007874424	0.731653219
naca	0.021509345	0.348853693
ncoa1	0.054355363	0.01784284
ncoa4	0.004046963	0.860104462
ncoa5	0.090790118	7.43E-05
ncoa6	0.022870958	0.319185229
ncor1	0.029348654	0.201117336
ncor2	0.039182989	0.087816736
neurod1	NA	NA
neurod2	0.016342767	0.476615989
nfatc3	-0.010373981	0.65142255
nfatc4	0.081636065	0.000369305
nfe2	0.013467252	0.557533136
nfe2l2	0.025347535	0.269578939
nfia	0.00961952	0.675268413
nfib	0.051765397	0.024080989
nfic	0.047763811	0.037411425
nfix	0.086523782	0.00015995
nfkb1	-0.024500503	0.285913921
nfkb2	0.025114236	0.274012887
nfkbie	0.018206305	0.427819261
nfkbil1	-0.015583191	0.497346453
nfx1	0.069387856	0.002482992
nfya	0.057256076	0.012578613
nfyb	-0.016650351	0.468357871
nfyc	-0.015649655	0.495513552
nkd2	-0.097788617	1.97E-05
nkx1-1	NA	NA
nkx1-2	NA	NA
nkx2-5	NA	NA
nkx6-1	NA	NA
nkx6-2	0.034768867	0.129873434
nmi	0.041279723	0.072105736
notch1	-0.104398901	5.14E-06
npas1	0.243383765	5.24E-27
npas3	0.465876977	6.38E-103
nr0b2	NA	NA
nr1d1	-0.020827359	0.36435107
nr1h3	0.022567871	0.325642184
nr1h4	NA	NA
nr1i2	0.023649622	0.302983126
nr2c1	0.040342303	0.078819792
nr2c2	-0.002423213	0.91595667
nr2f1	0.088401107	0.000114638
nr2f2	0.073790916	0.00129135
nr4a2	-0.046879312	0.041085912
nr4a3	-0.004069677	0.859327437
nr6a1	-0.058286178	0.011070853
nrarp	0.132849086	6.20E-09
nrbf2	-0.021837391	0.341550509
nrf1	0.038126636	0.096718653
nrip1	0.096737826	2.41E-05
nudt12	0.064203089	0.005128387
olig1	NA	NA
olig2	-0.052355121	0.022514814
ostf1	0.02711643	0.237560695
otp	0.012530376	0.585269026
pawr	0.156272554	7.51E-12
pax2	0.045410263	0.047862837
pax4	NA	NA
pax5	0.010139698	0.658790799
pax6	0.053500757	0.019723591
pax7	-0.050088352	0.029060939
pax8	NA	NA
pax9	0.01504454	0.512333143
pbx3	0.097688563	2.00E-05
pdcd11	0.001717844	0.940365787
pdcd7	0.003226236	0.888265618
pdlim1	-0.027562112	0.229935268
pdlim4	0.022835581	0.319934559
per1	0.039387445	0.086172521
pfdn1	0.031952597	0.163966794
pgr	NA	NA
phf10	0.024349842	0.288887993
phf13	-0.023390303	0.308317128
phf2	0.011867607	0.605268872
phf5a	0.05338412	0.019993243
phf8	0.025459802	0.267462888
phox2b	NA	NA
pitx1	NA	NA
pitx2	NA	NA
pknox1	-0.014306914	0.533231196
pknox2	0.042568414	0.063646935
pla2g6	0.02073475	0.366488192
plrg1	-0.016264413	0.478732332
pms1	0.011779469	0.607951446
polr2a	-0.030898002	0.178337036
polr2b	-0.012180464	0.595789876
polr2c	-0.024316049	0.28955791
polr2e	0.004096844	0.858398261
polr2g	-0.019486428	0.39605292
polr2h	0.045437754	0.047727889
polr2i	0.029998731	0.191313414
polr2j	-0.040283174	0.079259787
polr2k	0.010918678	0.634423692
polr2l	0.036306145	0.113738323
polr3b	-0.042378981	0.064836427
polr3d	-0.037424581	0.10302382
polr3e	0.013576686	0.554335525
polr3h	0.01348256	0.557085294
polrmt	0.00649209	0.777386982
pou2af1	-0.031946604	0.164045913
pou2f1	0.012287437	0.592564369
pou2f2	-0.035267158	0.124459633
pou2f3	NA	NA
pou3f1	0.002815826	0.902403146
pou3f3	0.060929913	0.007909852
pou3f4	0.004749828	0.836126554
pou4f1	0.00921769	0.688104978
pou4f2	NA	NA
pou4f3	NA	NA
pou6f1	0.007838054	0.732845176
ppard	0.031544857	0.169415805
pparg	0.006912768	0.763379039
ppargc1a	-0.016221133	0.479903529
ppp1r10	0.027652091	0.2284171
ppp1r12c	0.04573214	0.046302693
ppp1r16b	0.055601193	0.01538271
ppp5c	0.029545249	0.198114584
pqbp1	0.020739364	0.366381526
prdm1	NA	NA
prdm16	-0.155441482	9.71E-12
prdm5	0.011758175	0.608600345
preb	0.035104077	0.126211757
prkar1a	0.040457402	0.077969005
prrx1	NA	NA
psmc3	0.016326411	0.477057358
psmc5	0.022620793	0.324508666
psmd10	0.027555271	0.230050984
psmd9	-0.003093825	0.892823168
ptf1a	NA	NA
ptges2	0.030609421	0.182427903
rab15	0.004537209	0.843364979
rabl3	-0.014350718	0.531978242
rai14	0.031892586	0.164760388
rax	NA	NA
rb1	-0.018827852	0.412214114
rbl1	-0.026864023	0.241957596
rbl2	0.015508239	0.499417734
rcor1	0.016811193	0.464071265
rel	-0.03826916	0.095477107
rela	0.061572421	0.007275727
relb	0.08156934	0.000373434
rem2	-0.019108693	0.405275125
rest	0.013624365	0.552945189
rfx1	0.028456925	0.215154233
rfx3	-0.046025356	0.044918926
rfx4	0.180191481	2.53E-15
rfx5	0.008753541	0.703044661
rfxank	-0.013143428	0.567047248
rfxap	-0.014903042	0.516308638
rnf4	0.006960414	0.761797252
rnps1	-0.002588367	0.910252126
rorb	-0.011994727	0.601409222
runx3	-0.064157382	0.005160186
ruvbl1	-0.006768924	0.768160361
ruvbl2	-0.014354195	0.531878829
rxra	0.215202742	2.47E-21
rybp	0.007893209	0.731037824
sall1	0.03379819	0.140942036
sall2	-0.019383849	0.398544718
sall3	0.02907742	0.205314359
sall4	-0.020827359	0.36435107
sap18	-0.013924923	0.544220339
satb1	-0.001916172	0.933496027
satb2	0.012530376	0.585269026
scap	-0.041016397	0.073942687
scmh1	0.012540829	0.584956067
scx	NA	NA
sertad2	0.000114096	0.996035541
shox2	NA	NA
shprh	-0.025503958	0.266633761
sin3b	0.025998232	0.257473095
sirt1	-0.007130228	0.756167846
sirt2	0.00193792	0.932743002
sirt3	0.010614705	0.643887035
sirt4	0.017259638	0.45223574
sirt5	0.040708613	0.076138045
sirt6	0.017585544	0.443742364
sirt7	0.005517816	0.810100611
six1	NA	NA
six2	-0.038038884	0.097489478
six4	NA	NA
smarca4	0.022792544	0.32084767
smarca5	-0.012401667	0.589128911
snai2	0.010645099	0.642938184
snapc2	0.023160627	0.313092928
snapc4	-0.008290021	0.718079376
sncaip	0.008421802	0.713793505
snip1	-0.012464968	0.587229113
snrpb	0.004700536	0.837803434
sox13	0.003576378	0.87623201
sox17	0.034768867	0.129873434
sox21	0.038520622	0.0933177
sox4	-0.164726825	5.08E-13
sox5	0.002970569	0.897068783
sox7	-0.04306585	0.060608937
sox8	0.044177783	0.054250603
sp1	0.024994622	0.276305405
sp2	0.0103753	0.65138117
sp3	-0.010809927	0.637802599
sp4	-0.064121702	0.005185132
sp5	0.023801827	0.299881093
sp7	NA	NA
spdef	NA	NA
spic	NA	NA
sqstm1	0.082119693	0.000340625
srebf1	0.106095166	3.60E-06
srebf2	0.009804656	0.669385513
ssbp2	0.082079727	0.000342913
ssrp1	0.00101701	0.964673565
st18	-0.053565951	0.019574254
stag1	0.008008041	0.727279735
stat1	0.044212896	0.05405924
stat3	0.055010951	0.016508385
stat4	-0.031946604	0.164045913
strap	-0.004717054	0.837241414
supt3h	0.028448204	0.21529492
supt5h	0.019360051	0.399124169
taf10	-0.000419575	0.985421864
taf11	-0.023196788	0.312337799
taf12	-0.008136574	0.72308104
taf13	0.004868251	0.832100896
taf1a	-0.041221707	0.072507209
taf1b	-0.040764951	0.075732275
taf1c	0.023765042	0.30062884
taf3	0.001976751	0.931398622
taf5	-0.034218212	0.136066701
taf5l	0.042899641	0.061610382
taf6	-0.017038689	0.4580457
taf6l	0.020056769	0.382370691
taf7l	0.054797926	0.016932061
tal2	NA	NA
tbp	-0.011040706	0.630641294
tbpl1	0.008435788	0.713339173
tbr1	-0.003635221	0.874212426
tbx1	NA	NA
tbx15	-0.00515782	0.822276076
tbx20	NA	NA
tbx21	-0.02392643	0.297357403
tbx22	NA	NA
tbx3	NA	NA
tbx4	-0.017342787	0.450060145
tcea1	0.011822174	0.606651021
tcerg1	0.044461862	0.052718482
tcf12	-0.02244821	0.328214628
tcf19	-0.000885365	0.969243888
tcf20	0.019979892	0.384197854
tcf21	NA	NA
tcf4	0.205525	1.47E-19
tcf7	0.001910681	0.933686163
tcfl5	0.00422543	0.854003016
tead1	0.092170145	5.76E-05
tfam	-0.01243724	0.588060943
tfdp1	0.005657658	0.805383201
tgfb1i1	-0.065795062	0.004125458
thrb	0.155164093	1.06E-11
tial1	0.023358407	0.308977467
tlx2	NA	NA
tlx3	NA	NA
tnfaip3	-0.016237101	0.479471237
trip13	-0.021393732	0.351451005
trip4	0.054341414	0.017872231
trps1	0.112821405	8.27E-07
trrap	0.000132414	0.995399057
tsg101	-0.011473149	0.617315482
tulp4	0.06485779	0.004691921
ubp1	0.037681166	0.100682582
ubtf	0.031560563	0.16920343
uhrf1	-0.061023811	0.007814195
uhrf2	0.011972689	0.60207756
usf1	0.019921619	0.385586423
usp49	-0.013895895	0.545059987
vax1	0.032775368	0.15337469
vax2	-0.136205065	2.53E-09
vsx1	NA	NA
wt1	NA	NA
xab2	0.042031967	0.067062938
xbp1	0.019377172	0.398707247
xrcc3	-0.014948722	0.515023496
zbtb1	-0.00250257	0.913215058
zbtb3	0.005924721	0.796393865
zbtb33	0.006302599	0.783720774
zcchc8	0.030202764	0.188310018
zdhhc1	0.000706286	0.975462581
zdhhc15	0.015337774	0.504145516
zdhhc16	0.025034152	0.275546343
zdhhc21	0.015874635	0.489336041
zdhhc5	0.03132836	0.17236366
zdhhc6	0.020813802	0.364663441
zfp36l1	0.072511803	0.001567075
zfp64	0.021819046	0.34195632
zfpm1	0.074536603	0.001152008
zfpm2	0.059867287	0.009067712
zhx1	0.02103139	0.359670257
zic2	-0.218669458	5.44E-22
zic3	-0.0641578	0.005159894
zmynd11	0.013628525	0.552823977
znrd1	0.004372531	0.848980439
